# Transcriptome-wide characterization of genetic perturbations

**DOI:** 10.1101/2024.07.03.601903

**Authors:** Ajay Nadig, Joseph M. Replogle, Angela N. Pogson, Steven A McCarroll, Jonathan S. Weissman, Elise B. Robinson, Luke J. O’Connor

**Author notes:** Correspondence (A.N.), (L.J.O), (J.M.R.).

## Abstract

Single cell CRISPR screens such as Perturb-seq enable transcriptomic profiling of genetic perturbations at scale. However, the data produced by these screens are often noisy due to cost and technical constraints, limiting power to detect true effects with conventional differential expression analyses. Here, we introduce TRanscriptome-wide Analysis of Differential Expression (TRADE), a statistical framework which estimates the transcriptome-wide distribution of true differential expression effects from noisy gene-level measurements. Within TRADE, we derive multiple novel, interpretable statistical metrics, including the “transcriptome-wide impact”, an estimator of the overall transcriptional effect of a perturbation which is stable across sampling depths. We analyze new and published large-scale Perturb-seq datasets to show that many true transcriptional effects are not statistically significant, but detectable in aggregate with TRADE. In a genome-scale Perturb-seq screen, we find that a typical gene perturbation affects an estimated 45 genes, whereas a typical essential gene perturbation affects over 500 genes. An advantage of our approach is its ability to compare the transcriptomic effects of genetic perturbations across contexts and dosages despite differences in power. We use this ability to identify perturbations with cell-type dependent effects and to find examples of perturbations where transcriptional responses are not only larger in magnitude, but also qualitatively different, as a function of dosage. Lastly, we expand our analysis to case/control comparison of gene expression for neuropsychiatric conditions, finding that transcriptomic effect correlations are greater than genetic correlations for these diagnoses. TRADE lays an analytic foundation for the systematic comparison of genetic perturbation atlases, as well as differential expression experiments more broadly.
