## Supplementary Tables for "Transcriptome-wide characterization of genetic perturbations": SupplementaryTable1_SuppTableGuide.xlsx

### Sheet: Sheet1
Supplementary Table Descriptions			Table	Column Name	Description
ST1	Supplementary Table Descriptions		ST2-6	dataset	Dataset analyzed
ST2	Estimates from the K562-GenomeWide Dataset		ST2-6	type	Comparison; either targeting guide or one of two types of negative control, see manuscript
ST3	Estimates from the K562-Essential Dataset		ST2-6	celltype	Cell type
ST4	Estimates from the RPE1-Essential Dataset		ST2-6	perturbed_gene	Name of gene knocked down with CRISPRi
ST5	Estimates from the Jurkat-Essential Dataset		ST2-6	perturbed_gene_id	Ensembl ID of gene knocked down with CRISPRi
ST6	Estimates from the HepG2-Essential Dataset		ST2-6	num_perturbed_cells	Number of cells with targeting perturbation
ST7	Enrichment estimates from the K562-GenomeWide dataset		ST2-6	num_perturbed_gem_groups	Number of batches containing cells with targeting perturbation
ST8	Genes with evidence for cell-type-specific perturbation effects		ST2-6	targetgene_log2FC	log2FC for targeted gene estimated by DESeq2
ST9	Perturbation effect correlations between K562-GenomeWide and K562-Essential		ST2-6	transcriptome_wide_impact	Transcriptome-wide impact estimate
ST10	Perturbation effect correlations between Essential gene perturbation experiments		ST2-6	transcriptome_wide_impact_se	Jackknife standard error for transcriptome-wide impact
ST11	Transcriptome-wide impact estimates from Sox9 titration experiments		ST2-6	pi_DEG	Effective number of differentially expressed genes estimate
ST12	Correlation estimates from Sox9 titration experiments		ST2-6	pi_DEG_se	Jackknife standard error for effective number of differentially expressed genes estimate
ST13	Transcriptome-wide impact estimates from Polycomb titration experiments		ST2-6	num_FDR_sig	Number of significant genes identified by DESeq2 at FDR 0.05 threshold
ST14	Correlation estimates from Sox9 titration experiments		ST2-6	num_Bonferroni_sig	Number of significant genes identified by DESeq2 at Bonferroni threshold
ST15	Transcriptome-wide impact estimates from K562-Essential gene titration experiments		ST2-6	num_genes_measured	Number of genes measured and tested with DESeq2
ST16	Correlation estiamtes from K562-Essential gene titration experiments		ST7	perturbed_gene	Name of gene knocked down with CRISPRi
ST17	Cross-diagnosis correlations from the psychENCODE dataset		ST7	TI_nominal_significant	Whether transcriptome-wide impact for this gene is nominally significant; if FALSE, enrichment estimates may not be individually interpretable
ST18	Cross-technology correlations from the psychENCODE dataset		ST7	LOEUF_Bottom10	Enrichment estimates for genes in bottom 10% by Loss of Function Observed over Expected Upper Fraction (gnomAD), i.e. more constrained
ST19	Inter-cell-type differerences in the OneK1K dataset		ST7	LOEUF_Top50	Enrichment estimates for genes in top 50% by Loss of Function Observed over Expected Upper Fraction (gnomAD), i.e. less constrained
ST20	Guide RNA Table. This table is reproduced from Replogle et al (2022), who used the same library.		ST7	Expression_Bottom50	Enrichment estimates for genes in bottom 50% expression level estimated in K562-GenomeWide dataset, i.e. less expressed
			ST7	Expression_Top10	Enrichment estimates for genes in top 10% expression level estimated in K562-GenomeWide dataset, i.e. more expressed
			ST7	GrowthEffect_Bottom50	Enrichment estimates for genes in bottom 50% growth effect estimated in the DepMap dataset, i.e. less essential
			ST7	GrowthEffect_Top10	Enrichment estimates for genes in top 10% growth effect estimated in the DepMap dataset, i.e. more essential
			ST7	DEPrior_Bottom50	Enrichment estimates for genes in bottom 50% of DE Prior estimated by Crow et al (2019), i.e. less well-represented in significant DE lists
			ST7	DEPrior_Top10	Enrichment estimates for genes in top 10% of DE Prior estimated by Crow et al (2019), i.e. more well-represented in significant DE lists
			ST7	LinSEG	Enrichment estimates for Human stably expressed genes from Lin et al (2019)
			ST7	COMPARTMENTS_Nuclear	Enrichment estimates for genes with nuclear protein localization in the COMPARTMENTS database
			ST7	COMPARTMENTS_Cytoskeleton	Enrichment estimates for genes with cytoskeletal localization in the COMPARTMENTS database
			ST8	celltype	Cell type in which perturbation has especially large transcriptome-wide impact
			ST8	perturbed_gene	Name of gene knocked down with CRISPRi
			ST8	pvalue	P value for test of whether gene has unusually large effect in cell type; see manuscript
			ST8	TI_K562	Transcriptome-wide impact estimate in K562-Essential
			ST8	TI_se_K562	Standard error for transcriptome-wide impact estimate in K562-Essential
			ST8	TI_RPE1	Transcriptome-wide impact estimate in RPE1-Essential
			ST8	TI_se_RPE1	Standard error for transcriptome-wide impact estimate in RPE1-Essential
			ST8	TI_Jurkat	Transcriptome-wide impact estimate in Jurkat-Essential
			ST8	TI_se_Jurkat	Standard error for transcriptome-wide impact estimate in Jurkat-Essential
			ST8	TI_HEPG2	Transcriptome-wide impact estimate in HepG2-Essential
			ST8	TI_se_HEPG2	Standard error for transcriptome-wide impact estimate in HepG2-Essential
			ST8	n_K562	Number of cells with targeting perturbation in K562-Essential
			ST8	n_RPE1	Number of cells with targeting perturbation in RPE1-Essential
			ST8	n_Jurkat	Number of cells with targeting perturbation in Jurkat-Essential
			ST8	n_HEPG2	Number of cells with targeting perturbation in HepG2-Essential
			ST9	perturbed_gene	Name of gene knocked down with CRISPRi
			ST9	K562Essential_numcells	Number of cells with targeting perturbation in K562-Essential
			ST9	K562Essential_numbatches	Number of batches containing cells with targeting perturbation in K562-Essential
			ST9	K562GenomeWide_numcells	Number of cells with targeting perturbation in K562-GenomeWide
			ST9	K562GenomeWide_numbatches	Number of batches containing cells with targeting perturbation in K562-GenomeWide
			ST9	TRADE_corr	Transcriptome-wide impact correlation estimate between K562-Essential and K562-GenomeWide
			ST9	rawcorr_spearman	Spearman correlation of raw log2FoldChange between K562-Essential and K562-GenomeWide
			ST9	zscorecorr_spearman	Spearman correlation of log2FoldChange z-scores between K562-Essential and K562-GenomeWide
			ST9	rawcorr_pearson	Pearson correlation of raw log2FoldChange between K562-Essential and K562-GenomeWide
			ST9	zscorecorr_pearson	Pearson correlation of log2FoldChange z-scores bewteen K562-Essential and K562-GEnomeWide
			ST10	perturbed_gene	Name of gene knocked down with CRISPRi
			ST10	K562_RPE1_corr	Transcriptome-wide impact correlation estimate between K562-Essential and RPE1-Essential
			ST10	K562_Jurkat_corr	Transcriptome-wide impact correlation estimate between K562-Essential and Jurkat-Essential
			ST10	K562_HepG2_corr	Transcriptome-wide impact correlation estimate between K562-Essential and HepG2-Essential
			ST10	RPE1_Jurkat_corr	Transcriptome-wide impact correlation estimate between RPE1-Essential and Jurkat-Essential
			ST10	RPE1_HepG2_corr	Transcriptome-wide impact correlation estimate between RPE1-Essential and HepG2-Essential
			ST10	Jurkat_HepG2_corr	Transcriptome-wide impact correlation estimate between Jurkat-Essential and HepG2-Essential
			ST10	numcells_K562	Number of cells with targeting perturbation in K562-Essential
			ST10	numcells_RPE1	Number of cells with targeting perturbation in RPE1-Essential
			ST10	numcells_Jurkat	Number of cells with targeting perturbation in Jurkat-Essential
			ST10	numcells_HEPG2	Number of cells with targeting perturbation in HepG2-Essential
			ST10	K562_TI_z	Transcriptome-wide impact z-score in K562-Essential; if very low, correlations may not be interpretable
			ST10	RPE1_TI_z	Transcriptome-wide impact z-score in RPE1-Essential; if very low, correlations may not be interpretable
			ST10	Jurkat_TI_z	Transcriptome-wide impact z-score in Jurkat-Essential; if very low, correlations may not be interpretable
			ST10	HepG2_TI_z	Transcriptome-wide impact z-score in HepG2-Essential; if very low, correlations may not be interpretable
			ST11	Sox9_dosage	Protein dosage level for Sox9
			ST11	dTag_conc	Concentration of dTag
			ST11	TI	Transcriptome-wide impact estimate
			ST11	TI_se	Standard error for transcriptome-wide impact estimate
			ST12	Sox9_dosage_1	Protein dosage level for Sox9, comparison group 1
			ST12	dTag_conc_1	Concentration of dTag, comparison group 1
			ST12	Sox9_dosage_2	Protein dosage level for Sox9, comparison group 2
			ST12	dTag_conc_2	Concentration of dTag, comparison group 2
			ST12	TRADE_corr	Transcriptome-wide impact correlation estimate
			ST13	Polycomb_dosage	Protein dosage level for Ring1b and Eed, two essential polycomb subunits
			ST13	dTag_conc	Concentration of dTag
			ST13	TI	Transcriptome-wide impact estimate
			ST13	TI_se	Standard error for transcriptome-wide impact estimate
			ST14	Polycomb_dosage_1	Protein dosage level for Ring1b and Eed, two essential polycomb subunits, comparison group 1
			ST14	dTag_conc_1	Concentration of dTag, comparison group 1
			ST14	Polycomb_dosage_2	Protein dosage level for Ring1b and Eed, two essential polycomb subunits, comparison group 2
			ST14	dTag_conc_2	Concentration of dTag, comparison group 2
			ST14	TRADE_corr	Transcriptome-wide impact correlation estimate
			ST15	perturbed_gene	Name of gene knocked down with CRISPRi
			ST15	guide	Guide RNA ID
			ST15	num_cells	Number of cells with targeting perturbation
			ST15	gene_dosage	Dosage of target gene inferred with DESeq2
			ST15	TI	Transcriptome-wide impact estimate
			ST16	perturbed_gene	Name of gene knocked down with CRISPRi
			ST16	guide_1	Guide RNA ID, comparison group 1
			ST16	numcells_1	Number of cells with targeting perturbation, comparison group 1
			ST16	guide_2	Guide RNA ID, comparison group 2
			ST16	numcells_2	Number of cells with targeting perturbation, comparison group 2
			ST16	gene_dosage_1	Dosage of target gene inferred with DESeq2, comparison group 1
			ST16	gene_dosage_2	Dosage of target gene inferred with DESeq2, comparison group 2
			ST16	TRADE_corr	Transcriptome-wide impact correlation estimate
			ST17	Dx_Pair	Pair of diagnoses analyzed
			ST17	Technology	Method for expression quantification
			ST17	rg	Genetic correlation estimate from Lee et al (2013)
			ST17	rg_se	Standard error for genetic correlation estimate from Lee et al (2013)
			ST17	log2FC_rawcorr_spearman	Spearman correlation of raw log2FoldChange between diagnoses
			ST17	TRADE_corr	Transcriptome-wide impact correlation estimate between diagnoses
			ST18	Dx	Diagnosis analyzed
			ST18	Method	Method for computing correlation
			ST18	Correlation	Correlation estimate
			ST19	celltype_1	Cell type, comparison group 1
			ST19	celtypemajor_1	Major cell type, comparison group 1
			ST19	celltype_2	Cell type, comparison group 2
			ST19	celtypemajor_2	Major cell type, comparison group 2
			ST19	numcells_1	Number of cells assigned to cell type 1
			ST19	numdonors_1	Number of donors with cells assigned to cell type 1
			ST19	numcells_2	Number of cells assigned to cell type 2
			ST19	numdonors_2	Number of donors with cells assigned to cell type 2
			ST19	TI	Transcriptome-wide impact estimate
			ST19	EuclideanDistance_log10cp10k	Euclidean distance metric for log10-transformed cp10k-normalized mean expression estimates
			ST20	unique sgRNA pair ID	unique sgRNA pair ID
			ST20	gene	Gene targeted by guide RNA
			ST20	transcript	Transcript(s) targeted by guide pair
			ST20	ensembl gene id	Ensembl ID of gene targeted by guide RNA
			ST20	sgID_A	ID of first guide
			ST20	targeting sequence A	Targeting sequence of first guide
			ST20	sgID_B	ID of second guide
			ST20	targeting sequence B	Targeting sequence of second guide
			ST20	duplicated guide pair?	Both guides are annotated as targeting multiple genes, due to overlap and/or shared promoters
			ST20	either guide duplicated?	One guide is annotated as targeting multiple genes; superset of "duplicated guide pair?"
