## Supplementary Tables for "Transcriptome-wide characterization of genetic perturbations": SupplementaryTable8_CellTypeSpecific.csv

celltype	perturbed_gene	pvalue	TI_K562	TI_se_K562	TI_RPE1	TI_se_RPE1	TI_Jurkat	TI_se_Jurkat	TI_HEPG2	TI_se_HEPG2	n_K562	n_RPE1	n_Jurkat	n_HEPG2
K562	SNX15	0.0375770595655506	0.00321007438748808	0.00070025121944003	0.000840835194310807	0.000694073787285004	0.000448149523013181	0.000422674812542026	0.00142788031726252	0.00171163229773328	637	311	191	125
K562	SLC7A5	0.0197560730716405	0.00816422190747503	0.00122201504134122	0.000962646038140924	0.000370895693175586	0.00183249479957789	0.000478464069034545	0.00240672527309661	0.00108935497046831	378	253	308	137
K562	FAM136A	0.00026278485608359	0.080214235598018	0.0263611532732657	0.000758739358548579	0.00028754938561952	0.00331704069183005	0.000692964518598946	0.0069696910505313	0.00269395906947265	50	528	502	291
K562	ACTL6A	0.00517882671196783	0.0683886552593227	0.0111096936799039	0.00154953376025811	0.0054130230531142	0.252691748803115	0.0413488467208404	0.00164481386799357	0.00697415555584929	55	15	12	9
K562	AHCY	0.0447558192257752	0.0100184932552391	0.00261537769611757	0.00117037245218227	0.00105220967564596	0.00865585569967372	0.00291397603621781	0.00164994541393281	0.00142017816102538	147	89	58	19
K562	DONSON	0.0445080491173098	0.0516759767001384	0.00285978443150287	0.0472691663172065	0.0303593317241715	0.00832291737574002	0.00843002280301256	0.00667009108768927	0.0119599659951803	745	25	14	30
K562	DNM1L	0.0281654673743366	0.00799631543200827	0.00175892822814907	0.00195864503179839	0.000910382513737438	0.0029640617330711	0.00383695275812194	0.00169999630768585	0.00189059665587312	168	99	45	39
K562	EGLN2	0.0353125909670735	0.00171581013789345	0.000445010478947821	0.00104224240865755	0.000309614336897847	9.61376422202866e-05	0.000707975487079327	0.000305277323783673	0.000344663191940636	362	162	148	55
K562	GAB2	6.93532783170414e-09	0.0970454325732253	0.0044686552969457	0.000501376383009485	0.000250987385044042	0.000105505302231576	7.11040597044381e-05	0.000645913877712701	0.000394707912137608	674	782	691	355
K562	BCR	0.000397928080551754	0.0598668993137662	0.00556214672404516	0.0109998042599039	0.00335307570765334	0.00147540486541071	0.00100571848043781	0.00146239575249557	0.000849244177622528	561	98	76	42
K562	TXN	0.0229871684437554	0.0307162363552938	0.00996294522598313	0.00239881497414669	0.00203939298212089	0.037160500158525	0.0113368668175582	0.000282756940642602	0.000563440204576493	94	82	55	27
K562	DHODH	0.0341396597016716	0.00694424204086701	0.00142282218617511	0.000752113199953652	0.000501877915761916	0.0085481226051015	0.00173819762405695	0.000598796908258717	0.000542012498593625	223	184	140	45
K562	ZNF133	0.0104110058561541	0.000407831804007286	0.000330639173714602	1.17261856339141e-05	2.68748981779225e-05	1.4725637071049e-05	6.85434169054603e-05	0.00268017089930899	0.00145363186419713	102	200	206	84
K562	DNAJC19	1.04836296603358e-10	0.112045476558574	0.00703844902528142	0.000267755238120972	0.000535717791993597	0.000381429387568462	0.000465473285124675	0.000271369856379001	0.000916933695371794	398	127	114	52
K562	KLHL11	0.0234935592356409	0.000205824955487665	0.000359657608578235	1.44922225580678e-05	0.00042066651282024	1.52720995961205e-06	0.000104813748683614	0.00182791687062883	0.00110407578548164	125	120	97	44
K562	PELO	0.00961875777396341	0.0199650137264261	0.00324713386513938	0.00525134458007436	0.00272094863015794	0.00133565572437606	0.00105147159291311	0.00283269593541311	0.00262466400159939	286	121	107	59
K562	MED18	0.0492211188658908	0.074320848270517	0.0146543285107546	0.350308606741187	0.0539309335583571	0.0122279859209713	0.00238139187631998	0.00718525266824405	0.00345398345396734	20	35	82	46
K562	KCTD10	0.00364766193833556	0.0150252097598995	0.0039972653609763	0.0369326694394061	0.00748428939087778	0.000270685828545308	0.000346643123526446	2.39315895300681e-05	0.000278881868803765	76	100	34	6
K562	COPZ1	0.00305619907684915	0.0111149745061364	0.00466835077359417	0.00227426244645198	0.00210107096105062	1.61497748107998e-05	0.000104323479671976	0.00085846248551393	0.00117392702664859	207	145	133	55
K562	POLR1C	0.012287652266539	0.0198163992750459	0.00343117542751797	0.00566560976286642	0.00330936985009108	0.00314550203643581	0.000889614855746945	0.00126314496127405	0.00111527434365061	187	233	312	188
K562	ADSL	0.0422417321785742	0.00252634971054944	0.000903618809322484	0.000131368596993723	0.000406056796553267	0.00107647294689807	0.000792588447480372	0.000770003650218991	0.00118032205409711	133	127	67	26
K562	DBF4	0.0281218978658193	0.00331269384384534	0.000993865696921876	0.00153178374204383	0.0012845430722858	0.000121243374028946	0.000392609425176233	0.000635630119698637	0.0010855669108068	131	87	57	23
K562	PEF1	0.00792443994081446	0.00118767795873244	0.0018391562879604	0.000120745989418188	0.000411773515888538	1.8762648783001e-05	0.000228024678204378	0.000349859347968331	0.000651534728350085	48	46	55	15
K562	UBA1	2.61765701838658e-05	0.161366739935334	0.0137769924106787	0.0166377794578815	0.00636290100159174	0.00169336047078725	0.000985934209505845	0.0016909641808543	0.00197480982848652	287	96	126	48
K562	C12orf60	0.0117519662325798	0.0511580662287351	0.00735189618242567	0.0545674046268191	0.0220739277924863	0.000205706856783529	0.00198476745979239	0.00229214663065812	0.00294520759396455	110	42	16	34
K562	MED28	0.0336946021038604	0.108740653698742	0.012837347371035	0.185864123704474	0.0533034949033154	0.00456072491720301	0.00460072180692865	0.012445211588433	0.0150094721943791	73	6	39	19
K562	H3F3A	0.0380139422122743	0.00155983966395046	0.000530742045486305	6.76388897527715e-05	0.000127951686058905	0.000257718644371621	0.00037621352418189	0.00109280907009095	0.000830522830293701	237	137	133	45
K562	GATA1	3.45746549965884e-08	0.399839005264094	0.0594966951420733	0.00386346011449062	0.00123742730440709	0.0010552623570897	0.000654066670623855	0.00266756206955987	0.00477890716059128	108	64	32	20
K562	HIST2H3A	0.00019365846955845	0.0101287056897728	0.00314180428998624	0.000411725784585481	0.000453626855779436	0.000717018726381422	0.000724340867667017	1.89049737164713e-05	0.000580311921809133	79	80	85	32
K562	HOXC10	0.0408350989465535	0.000143097540269338	0.000124325705199574	1.67495474357127e-05	0.000507986228896792	1.48562688073932e-05	0.000125592962074869	0.00391183228741946	0.00317446470748928	83	89	53	21
K562	CLK2	0.00479795568741946	0.000472971467141275	0.00111703116314931	0.000110146671041954	0.000451692294756731	1.60400457343741e-06	0.000200298174153106	4.08853244986908e-05	0.000506790487758918	88	78	67	16
K562	HSD17B12	4.30704799014629e-05	0.0304202515952093	0.00500899309546208	0.000648216234703466	0.000259022097199208	0.000184307190744018	0.000458603093257095	0.00190217971535344	0.00149295369941927	142	335	340	178
K562	TCP1	0.00407595645098688	0.0684216607209037	0.0112782356210016	0.0304015099167976	0.0293975754703701	0.00311533353517929	0.00508087948178114	0.000122780337438141	0.000431710912360939	67	30	12	7
K562	TTI2	0.0165176535038463	0.0103332846810554	0.00363097112413985	0.0412423687879574	0.0199794759554493	0.000589801069203602	0.00145288566411259	0.000334677489597338	0.000657753049138352	43	23	35	10
K562	REXO2	0.00301064470002475	0.0153745283539272	0.00266414188477351	0.002666938256156	0.000785310690938102	0.000821070688966287	0.000500577892410654	0.00139728510733821	0.0025155875285885	79	81	63	29
K562	HIST1H2BC	0.00707138717800773	0.00135018413375964	0.00145887019172119	0.000257441479472239	0.00014081866625997	0.000108541007610392	0.000343559249902116	0.000195024687814608	0.000547695324148928	64	239	174	72
K562	VPS37C	0.00153186846518266	0.000183957969020961	0.000243849897557095	2.72365975260583e-07	0.000859343405793358	2.56505697657033e-05	7.60099732873523e-05	1.18653439378726e-05	0.00103650386127033	177	116	74	32
K562	ECT2	0.0485892162161172	0.00708862277577327	0.00552653261504446	0.289557470904595	0.0569704541873017	0.000554791388363931	0.000779675093762907	0.00108646380135642	0.002111287147181	55	24	6	20
K562	CNIH4	0.0224950561288142	0.0170970233865567	0.00319012788288123	0.00531712421933246	0.00162028007151138	0.00415137317790358	0.00137835425405046	0.00308962669351023	0.00168560443261858	67	104	81	30
K562	HIST1H2BB	0.0465478984486491	0.000334609372663786	0.000266314697229624	4.55557587767246e-05	0.000174518282765319	2.5415588056945e-05	0.000122640315726119	0.00262788678620625	0.00577490437495039	135	109	82	37
K562	ATP1A1	8.33070839898632e-05	0.0540053272790222	0.00819485146026089	0.00296385768545095	0.00178676218475903	0.00070753893519934	0.000713298869372348	0.00187008594104029	0.00336779089372439	84	102	118	27
K562	NEMF	0.0196285369608535	0.00856616930248481	0.00132794978296774	0.00353462771765187	0.0017411301195412	0.00136753601758302	0.0013573561169983	0.000772473528541956	0.00207589401106515	63	79	96	45
K562	NPAT	0.00182075442010864	0.13091914627943	0.0201833893006112	0.00499961699791776	0.0659055826236339	0.0405690518501125	0.0119064206288855	0.00183115220409623	0.00337839257837015	21	3	21	18
K562	MTRNR2L1	0.00431722928509904	0.000505217590455536	0.000404263687618534	4.67096604197956e-06	0.000921355955611602	9.43988329851678e-06	0.000378108095855653	0.00183476702168769	0.00428995888641926	43	28	29	19
K562	TRPM7	0.00248344269934556	0.0118428129105438	0.00178144030535947	6.58462999738065e-05	0.000383895029317832	0.000946571636487442	0.072468238108383	0.00203420944009221	0.00432676832176637	128	54	3	16
K562	POT1	0.0387738436529062	0.0279779444894216	0.0436753189842657	0.129736767516701	0.0397090486816994	0.00354409817045756	0.00543975952298217	0.00350776452624038	0.00738304595943055	5	13	17	15
K562	OR4K1	0.0136706825572015	0.000486054139670113	0.00090896243400789	2.19736408394539e-05	0.000362723458030509	8.56312232473242e-07	0.000318081191617851	0.00377155130815693	0.00178610594776726	19	94	80	40
RPE1	TIMM9	0.0435564206695944	0.00342313032389018	0.000616409035484371	0.214166326094	0.0545044870583136	0.00511802619648723	0.00142277867121398	0.0120076325001638	0.00780007109766321	201	41	109	32
RPE1	FXN	0.013105253179327	0.00144231598578143	0.000603699892781942	0.235451043544082	0.0479617288223496	0.0067258678385533	0.00427177131280416	0.00284122025756793	0.00297414452840286	174	35	53	33
RPE1	SACM1L	0.0337497687622594	0.00033371911061839	0.000128002757391979	0.147796156250759	0.0355541130662125	0.00124755390704317	0.000612390919831721	0.0163958928126714	0.00898959539710985	193	71	91	26
RPE1	SRBD1	0.0478538770860625	0.00848578110114142	0.0027475983193163	0.258253400965213	0.0599286847578016	0.00443154772670279	0.00236876198238883	0.0121380372543995	0.00466700968466958	150	54	49	137
RPE1	ACTR2	0.00502390392319641	0.00061956736954147	0.000421338168531289	0.142294826004517	0.0326193059923978	0.00415116141322123	0.00166940667122357	0.000460580356714243	0.000966661924389546	236	69	89	79
RPE1	ZNF131	0.00756691526738709	0.0035140940244155	0.0010405381271949	0.202136182747474	0.0296005127979186	0.00226906458011123	0.00164050666942906	0.00164244896705803	0.00270535005472993	23	18	51	11
RPE1	VHL	0.0185655720152059	7.55662575412638e-05	0.000320681493125692	0.00931037823087423	0.00384376585893655	0.000389732342199993	0.000766845080977535	5.61037183779327e-05	0.000458128263130089	162	63	62	27
RPE1	TRAPPC3	0.000484535540123583	0.000299699083875985	0.000422629738276964	0.285191847357094	0.0548529343856732	0.000118921205514614	0.000329476381900883	0.00539324897400027	0.00224842824813028	163	77	128	72
RPE1	PPP1R12A	0.0411856549084143	0.000119728864523541	8.49792794424782e-05	0.0468391502077716	0.0254033443827156	0.000533287274395723	0.000622174324579465	0.00428643796534512	0.00461862487758672	179	52	112	42
RPE1	C19orf53	0.0181529419729628	0.00151998739252632	0.000746867995147957	0.140336745427288	0.0624690272683591	0.00113461151268433	0.000914051834348808	0.0059368405269002	0.00671470122787646	169	12	97	36
RPE1	TUBGCP6	0.00997121483984815	5.95415546495895e-05	0.0004153575697164	0.0543851991226942	0.0254837574303035	0.00016326494750244	0.000316658429871228	0.00396736986315932	0.0022570390221975	153	31	12	25
RPE1	SOD1	0.00051546880680414	0.000920904389065387	0.000432963053024093	0.140494074922138	0.0403978635756765	0.000221360628889973	0.000393016961589623	0.000410105058495664	0.00235213553980073	165	23	54	24
RPE1	NUP214	0.0329344594887411	0.00215977629634321	0.000517658357865885	0.15430883518925	0.0369086588710263	0.00130944904935839	0.0011580161974103	0.0100769675823463	0.00260614678410993	132	74	22	106
RPE1	TUBGCP5	0.0466506530429076	0.000776370592506207	0.000756999353507623	0.220722432344631	0.0465516090825814	0.00579918931449752	0.00178770469682322	0.0123246022730838	0.00477507074572722	72	96	145	82
RPE1	RTTN	0.0269755829864663	0.000456463430804196	0.000607418867940699	0.0335607805423404	0.0105955033765593	0.00148647034434302	0.00159719177226468	9.40417601734442e-05	0.000667085592139568	125	102	76	35
RPE1	MYCBP	0.0169873490007749	0.000174747869088612	0.000132203406124896	0.0394254363587967	0.0333162654475937	0.000332187013950417	0.00100319999297368	0.00171494604844353	0.00143381677580507	208	23	49	46
RPE1	CDC27	0.0138190481191935	0.00216078405392877	0.000679000226333573	0.184067613398393	0.0371456672098586	0.000940920790974129	0.00085643292849926	0.00554700233041986	0.0237030634157204	366	38	12	9
RPE1	CENPN	0.0375895443538143	0.00075876212858363	0.00065400703785754	0.101663031609454	0.0304758258432925	0.00199816462750789	0.00183391279081175	0.00527967213775732	0.00254953843530369	147	78	49	41
RPE1	PRC1	0.0112941166512853	0.000156250674936299	0.000142235494431268	0.0620783787890557	0.0257511672383111	0.000613118445180039	0.00100387429498537	0.00158594906045017	0.00161900670239075	187	54	47	66
RPE1	TRAIP	0.00729690823164205	8.44701609196169e-05	0.00046890836880138	0.128144616180447	0.0331304095499156	0.00265419411399656	0.00437427495391856	0.00110401541769662	0.00118155676444691	87	59	27	87
RPE1	DCTN3	0.0255948835181056	0.000196747065856141	8.41568717799806e-05	0.124129962561497	0.0247787468380247	0.000724808924060806	0.000839637168025732	0.0140891866001438	0.00451648357565891	201	159	172	80
RPE1	HAUS3	0.0205147261185088	0.000321934316850744	0.000229205926537894	0.104675814781232	0.0366882315375364	5.39054345369495e-06	0.000499633391417987	0.0172232127981537	0.0172111880637624	164	40	20	12
RPE1	DCTN2	0.0427574120468238	0.00174558506206184	0.000785299748247793	0.203012702886664	0.0366556266446864	0.00213346727043621	0.00100637134914567	0.0251262950358732	0.0074933942376513	126	102	157	69
RPE1	VPS25	0.0146471977612945	0.000211662881215492	0.000285699127646304	0.0398606642911453	0.0124867609283701	0.000649609994618525	0.000447541170341976	0.000766406521878827	0.000932722374230587	84	108	96	25
RPE1	DCTN6	0.0324591101972136	0.000622727635942451	0.000960750214793428	0.168975391178703	0.0436296553944656	0.00152973717188356	0.000904540509244047	0.0169488187648953	0.00807069355411641	64	74	166	37
RPE1	CWC25	0.0310514881456919	0.000910664337666402	0.00064847821522092	0.082331445770757	0.0271816224642091	0.00303961469169032	0.00199924879825971	0.00176306689888184	0.00307622732934658	149	31	51	27
RPE1	AURKA	0.0282049321314568	0.00642704356525432	0.00367178875634958	0.208918380843969	0.0505209957958663	0.000289775267534184	0.0015228541481529	0.00535853180006177	0.00235278450334059	58	35	18	114
RPE1	CRCP	0.0337725830694307	0.000167997117792307	0.000150701889820221	0.0166259958325929	0.00501232898109526	0.000133644793038015	0.000375549251193766	0.00118827568370957	0.0010546947021929	160	91	49	23
RPE1	TLN1	0.0401274962302621	0.000190008675350718	0.000506748499288611	0.0780149355494917	0.0320545846712984	0.00216910643147466	0.0022388893980856	0.0030079964917464	0.0035562444591176	87	37	58	29
RPE1	TRAPPC11	0.00300504927955885	0.0042652982353795	0.00187405862560443	0.447212235137492	0.0501943739571237	0.00301312951918674	0.000494703231478178	0.00429967562925904	0.00114191585789469	110	235	422	237
RPE1	EXOC2	0.00598446720868325	0.00010364904194701	0.000874936126701567	0.113732669287069	0.0256788704253	0.00107436814850111	0.00133051262692775	0.00175318438362242	0.00131821113839649	88	86	84	43
RPE1	DCTN4	0.0112077524562869	0.000135444668232215	0.000394613040429672	0.275459863911886	0.0491550718730651	0.00205166023933121	0.000709295252857655	0.0110600070298296	0.00475070113505978	77	114	240	66
RPE1	PSMG2	1.63557451882619e-05	7.76058349803512e-05	9.28732594092985e-05	0.174899764355665	0.0420746789857372	5.61019006213151e-06	0.000223564519527896	0.000753443249282736	0.00211151793350535	164	57	97	34
RPE1	NSF	0.0111978008106565	0.000214780364238808	0.00024826307018458	0.155437842524426	0.039381543429632	0.00224240334491262	0.00263526896613245	0.0030068471619366	0.00162905579199775	165	65	60	48
RPE1	ORC3	0.0121933852459537	0.000271947183179963	0.000123052134809971	0.0605013474986136	0.0194188221539386	0.00366206531622591	0.00199559393067438	1.48718934740158e-06	0.00103759327544311	181	58	59	33
RPE1	PAFAH1B1	0.000829439758483451	0.00040513287114775	0.000137615881189624	0.266981835783076	0.050827470406399	0.00088534825474104	0.000640849172688304	0.00239568672638598	0.0021561819826019	126	29	75	33
RPE1	NCAPG2	0.00764317424897334	0.000509622363953095	0.000816483156754101	0.154633318849104	0.0490413358109471	3.3112062470074e-05	0.000140355026189146	0.00895519190352502	0.00788350073152967	84	43	178	46
RPE1	CEP192	0.0329716891386246	0.00296104561891107	0.00109861451268267	0.165693649451185	0.0452890436113689	0.000368538422823886	0.000692270942748006	0.00855852017350184	0.00565763753651005	202	57	30	28
RPE1	TRAPPC8	0.000713933892478598	0.00153456477827213	0.00129529955460008	0.689896668900079	0.123292916194667	0.0011699774975923	0.00184170078808351	0.00919879490159597	0.00584647517481854	152	34	79	47
RPE1	AURKB	0.0109950295304971	0.000826825940571391	0.00367261601367107	0.0987250510910501	0.0263256153331799	0.000843671110369801	0.00832156178020505	0.00299788934129606	0.0515175874215957	33	5	3	3
RPE1	ACD	0.000213540332326824	0.000218815024503161	0.000563930034941361	0.113358922591654	0.0361189956939926	0.000150419102129906	0.000526207262790358	0.000575473172134892	0.00161978916901322	77	45	39	20
RPE1	DPAGT1	0.0187742654068225	0.000380571145097381	0.000119129717678917	0.0777235916636238	0.0150688426334512	0.00211080771899159	0.0012068859048961	0.00126777694753277	0.000895646599410401	135	62	91	31
RPE1	RPAIN	0.0127070974037071	0.000829500386269306	0.000429594495576286	0.160239594723493	0.0421399912040232	9.71071442701085e-05	0.000390280816964513	0.00987071845746064	0.0047383509677474	108	27	16	35
RPE1	GGPS1	0.0301875156253747	0.00030272059147523	0.00028569739866981	0.146799143872072	0.0329670382694995	0.00506537235550662	0.00178257640420874	0.00348544636928441	0.00347277043223055	167	57	76	42
RPE1	ARPC2	0.047532342657894	0.000292889641945658	0.000254053803700985	0.0222988030496592	0.00849799375532999	0.00023698874734273	0.000632908586682325	0.00194074750693199	0.00120427936126123	227	140	140	99
RPE1	TOP3A	0.0321662660693785	0.000173410301642362	0.000152936681364119	0.0414050676075404	0.0195152720864832	0.00750921000601891	0.00173729221333147	1.91170760610028e-05	0.000217926536239273	159	63	83	38
RPE1	TUBGCP3	0.0302538462596565	0.000350509337028924	0.00127312500991885	0.244063173783211	0.0415653096213827	0.0016734719120032	0.00126913271201568	0.031064674474882	0.027970738832773	30	70	20	26
RPE1	STIL	0.0119912142255243	0.00201808422309687	0.00070146582802457	0.440335067538451	0.0652450933708214	0.00444616183900131	0.0018478634732205	0.0147780310550692	0.00483454290423201	171	69	159	115
RPE1	COPS8	0.0239770076821014	0.0080505540639912	0.001024053664991	0.327173335883784	0.0479259455429264	0.00918163890923643	0.00129591301241601	0.00153806913077412	0.00194657535204005	224	74	153	66
RPE1	ACTR3	0.00791425359051334	0.00162903569837001	0.000807393580326791	0.164379362332045	0.0419351408898656	0.00329883117569006	0.00299518454828672	0.000540544914093537	0.000901904269242309	118	21	48	32
RPE1	PNKP	0.00938506195560013	0.000213671938602677	8.63134559779336e-05	0.040128692094444	0.0144850428599297	4.7454920433738e-05	0.000257053923877669	0.00149822919279413	0.00250690537863136	185	58	84	41
RPE1	SCFD1	0.0430988375936319	0.00508870768186717	0.00216193151413174	0.4545755536254	0.0652123847215361	0.00232154453356476	0.00326564669616754	0.0587315384575596	0.0188991113307793	152	67	34	54
RPE1	SPDL1	0.00124743466862111	0.00074058849329009	0.000724150473627252	0.188574883894525	0.064523330819209	0.000389222301352608	0.000921454877208242	0.00189601818345287	0.00129771466020542	88	11	21	10
RPE1	STX18	0.0404216028300405	0.00336778812488525	0.00226008593799527	0.227225531809832	0.0777919476009376	0.0116297115640319	0.0030929378223129	0.00545587160135885	0.00766558925678576	86	20	85	29
RPE1	NOP9	0.0064809313750545	0.000393818282892727	0.000299668807967758	0.185429130192469	0.04703716356157	0.00524441072198168	0.00161232791883971	0.00109136479947582	0.000838133597531306	78	39	169	46
RPE1	CHMP5	0.0357124229602386	0.000310106864712818	0.000517704791884308	0.0734459932470795	0.0176517038521347	0.00372822945985075	0.0026853051212676	0.00133459876506024	0.00131075354465511	110	72	70	30
RPE1	NCAPD2	0.0495589807815331	0.000724775250172443	0.000937584243407855	0.0313548515766386	0.0107683661459084	0.000615291001471345	0.000659587747683928	0.00170421338920704	0.001422679259282	48	123	59	61
RPE1	ANKLE2	0.012560374925848	0.000270991519446048	0.000238459118253109	0.0551166383017122	0.0200755055178341	0.00062003262437725	0.00139571549444388	0.00135918877244959	0.000539586184439145	126	49	20	102
RPE1	VPS51	0.0425899898035659	0.00076667216474559	0.000567055683894468	0.0198285882301548	0.0164239556780425	0.000324390088102753	0.00113614271594012	0.000502928957079038	0.000621585971041113	101	48	55	23
RPE1	ANAPC5	0.0259398398195991	0.000647945415481545	0.00122091569332291	0.130224283839102	0.0392291517294289	7.53578776555204e-05	0.000349667024532158	0.017715905601766	0.0060667554826693	40	40	16	61
RPE1	PLK4	0.0387690655010447	0.00258433911615842	0.00263127077057769	0.2202581229583	0.02906544454096	0.00273011694990232	0.000758934374950136	0.0206606765255631	0.00620250659989662	32	174	240	207
RPE1	ALG14	0.0186233002151014	0.00045853826224767	0.000221312924669465	0.0351215339933245	0.0084865224714807	0.0008325124978811	0.000751717502801208	0.000591783586112688	0.00216031549252599	183	115	107	24
RPE1	TIMM22	0.0232774622249784	0.000992244085958537	0.000519195157618317	0.180525359307704	0.0346647233099206	0.00448311118060081	0.00193299681566417	0.00452187498990705	0.00471091488218841	78	31	72	29
RPE1	HAUS1	0.0435856853100259	0.0034970510238906	0.00200017816094487	0.128010561242212	0.0376326081099311	0.00121407485873891	0.00200459079386664	0.00590957506899196	0.00309054948997618	53	49	19	5
RPE1	CDC45	0.046547448676493	0.000296144447158207	0.000280266029469564	0.0525669504318761	0.0385315308785159	0.000315697455621924	0.000684327540407826	0.010790674940821	0.0110409346833672	92	27	153	32
RPE1	RPE	0.0440374393033113	0.000354780813560469	0.000394325120575795	0.0168258752686058	0.00515411633355386	0.000433791908524502	0.000677174530226917	0.000654604555288228	0.00172185681164628	118	57	68	25
RPE1	ZNHIT3	0.00221420946886813	0.000595964079034059	0.000802144030560424	0.426118688656174	0.05839346848258	0.00187688149803308	0.000400110357572335	0.00677559825082697	0.00265768017219408	72	78	372	137
RPE1	PTK2	0.0194829788048977	0.000277172724251127	0.00013798262041149	0.031864977417468	0.0137785535516016	0.000253299003577169	0.000123678904199555	0.00151956436241832	0.00117590288837555	144	85	123	34
RPE1	C1D	0.00919944741509391	0.0022466203219247	0.000545403714839608	0.153865770326625	0.0390133950497209	0.00241085453915351	0.00151119472634915	0.00194550485526813	0.0019493646937847	160	53	69	29
RPE1	PIK3R4	0.0327116701582041	0.000421305185900038	0.000281790156710838	0.0872446799996301	0.0261856013102773	0.000377754866117254	0.000701156036057107	0.015302824881659	0.0154996713356805	77	68	65	24
RPE1	NCAPD3	0.00293228663779437	0.000672594080283199	0.000910778582178263	0.145091410329186	0.0344274693102584	0.00119961231261622	0.00104956917326934	0.00137711967112367	0.00086309279504339	81	11	95	24
RPE1	SKA1	0.0194712521308752	0.000586605627115719	0.000947573925345037	0.0669974338266628	0.0253517750978696	0.000492953094426342	0.0010274175388857	0.00346593513913354	0.0047651501114205	68	58	101	28
RPE1	TBCC	0.00821956562689936	0.000172416783932245	0.000257652098121228	0.0437682546245135	0.020763433923139	0.000118102489889183	0.00026844181514565	0.00195811512645121	0.000985839809757497	141	23	14	43
RPE1	STX5	0.000708266630642045	0.000754819732191158	0.000472900547730134	0.681474182690764	0.108814762836405	0.000386589887946524	0.00133903996502031	0.0181089932228543	0.00677819888327002	51	68	24	55
RPE1	KIF18A	0.0477351925649611	0.000133826093737388	0.000331681378838309	0.0571353859532752	0.0465948657449706	0.000321093605757191	0.000501167792227848	0.0130737499808174	0.124404461158321	47	26	47	4
RPE1	GRWD1	0.00806850357292409	0.000292722211385599	9.15812239846283e-05	0.230466707774132	0.0410609738674023	0.00449621305779412	0.00175982016248242	0.00249256055902616	0.00203182417726859	189	71	120	56
RPE1	KIF23	0.00249160385314822	0.00230683442718548	0.00218025383471305	0.171677917895345	0.0636675438776522	0.000888198969895705	0.00555395942540427	0.000791933591075782	0.00187441083933677	87	11	9	4
RPE1	TRAPPC5	0.0102046167840293	0.002220301112301	0.000892493754089042	0.488205217179001	0.0642908921547812	0.00115981729758848	0.000590856772429193	0.0312606300437561	0.00871621118731869	132	111	196	101
RPE1	PIGH	0.0307048990307309	0.000502268639001476	0.000334854553620297	0.0886832247834982	0.0343521157018838	0.0123248105376781	0.00321608000035301	0.000215993837066405	0.000738669372944151	85	41	57	31
RPE1	NMT1	0.0284891576537596	0.000128859309578388	0.000445991751474185	0.0299351105066243	0.0122524258634331	0.00440339350706388	0.0032244418468626	2.20260380312879e-05	0.00117619418969449	25	72	52	19
RPE1	EMC1	0.0248254111156411	0.000606955406111353	0.000224252030350707	0.217158119791956	0.0711839717628946	0.0173931802780403	0.00399788051516365	0.00185492817197199	0.0028422715403926	83	22	81	56
RPE1	EXOSC10	0.0398859522175036	0.00659252618874333	0.0014112256150139	0.307703295984641	0.0359902116254361	0.0179988618419234	0.00378832112077578	0.000593640061585064	0.000451269275818903	92	24	55	31
RPE1	CENPH	0.028814322314466	2.33657141917816e-05	0.00011282401041986	0.059836655173211	0.0278780409260785	0.000569914266702381	0.000941016271205736	0.00437829797992304	0.00619065870564296	63	36	38	30
RPE1	BARD1	0.00494340827771453	0.000150390055066458	0.000121386485920997	0.124732596001077	0.0620840512118518	0.00167873170090085	0.00195089301119701	0.00114170806513547	0.00147947921650895	140	21	61	50
RPE1	POLE2	0.0359820923201409	0.00277890747176495	0.00193124858587844	0.124597318281318	0.0840464301412663	0.00185030976590015	0.00122173825122726	0.00553873664405889	0.00906439033640667	56	13	23	15
RPE1	PALB2	0.0185449935175914	0.000176315385831883	0.000117259064382292	0.117329428946567	0.0559230120557585	0.00209387970746904	0.000732271780437794	0.00301822354515636	0.00272938347843458	97	37	100	49
RPE1	BET1	0.0278418653813413	0.00132727565281398	0.000855140794089404	0.497821177227253	0.0896478348494299	0.0104723218417125	0.00301953864471757	0.0204000872562504	0.00723577549425568	131	68	82	36
RPE1	DCTN5	0.0131046710136804	0.00117355182833122	0.000713812493128909	0.159596696495397	0.0463981513961076	0.00134531184185901	0.00122003876956492	0.00623037178079467	0.00548697617784896	141	19	60	24
RPE1	SMC6	0.00533690504498829	0.000668334984603331	0.000826917328244673	0.284145841133076	0.0339495537246284	0.00726155992008474	0.00514785758183103	0.00162220498741739	0.00257701927776545	125	32	44	41
RPE1	MIS18BP1	0.00462780245714671	0.000220011971618851	0.000390960481065084	0.257101896888448	0.0514948226995921	0.000325149958032472	0.000558168510694379	0.0256934196527734	0.0120696216392024	107	38	350	81
RPE1	NCAPH	0.043707572690523	0.00757614856094904	0.00457130746243037	0.271126283228332	0.0564871424809139	0.00703333972369259	0.00492893678444934	0.0134296863603671	0.00795237686858238	68	36	33	24
RPE1	ECT2	0.0031938817058181	0.00708862277577327	0.00552653261504446	0.289557470904595	0.0569704541873017	0.000554791388363931	0.000779675093762907	0.00108646380135642	0.002111287147181	55	24	6	20
RPE1	ARF4	0.0231714148429327	0.000250841999751797	0.000524512400948607	0.132414262578964	0.0441995833596385	0.000820740911887382	0.00187350918113776	0.0127406001787948	0.00986655256228481	89	23	61	25
RPE1	ANAPC1	0.0298570081714888	0.00130886439605062	0.000676990702699692	0.115061508919817	0.0282950852855792	0.00233739514105902	0.0034914987903604	0.00444936608204675	0.00218832131622169	124	76	31	78
RPE1	MASTL	0.00458731138985874	0.00132947050079425	0.000763899761140077	0.136551135354511	0.0590914660045066	0.00163054679573103	0.00181624310244111	5.33125811772793e-05	0.000878766158918988	112	28	58	49
RPE1	RANBP2	5.46118227620294e-05	0.000270669407650764	0.000139576470117673	0.0645267941856927	0.0192750887682031	4.16971029281474e-05	0.000915231640243269	5.58528230522724e-05	0.0021436746733703	85	43	7	30
RPE1	SASS6	0.00285092568351534	3.89621295851035e-05	0.000190730535697067	0.174976231206759	0.041505374118531	0.000318519410694619	0.000595156710505308	0.0075263337052178	0.00301031048661988	68	50	88	63
RPE1	NSMCE2	0.0413520162843541	0.000199636376367056	0.000180795069735834	0.0726598729371414	0.0272715344151983	0.00150979152124355	0.00158417169216436	0.00385869633478931	0.00202855496851661	118	75	79	56
RPE1	TUBA3D	0.00584784936311849	3.82317996024142e-05	0.000178075159674323	0.0286906854385207	0.0188631570735739	0.000166563984914637	0.000394493000264968	0.000597481410035653	0.000954500801744782	69	35	70	13
RPE1	SMC5	0.0101780355324974	0.000143497864622608	0.000175243650727962	0.234762415486793	0.0333660411407961	0.00501488672445202	0.00191849632308904	0.00292506718234573	0.00247775231186459	121	61	68	75
RPE1	KLF7	0.0112427323618772	0.000533842788326614	0.000187796798964505	0.0539895194059321	0.0298813330480743	0.000135892201988366	0.000205685304339117	0.00134868378041394	0.0010905711571464	173	48	70	45
RPE1	OSBP	0.00243259969969465	0.00117611676894546	0.00139270377148133	0.270959625862519	0.0313045347061961	0.00149481300745548	0.000909222723577749	0.00353193328120725	0.00284255738024403	65	27	18	30
RPE1	TRAPPC1	0.0215596970684862	0.000205621922767703	0.000220918417743249	0.202145700862441	0.0496580885237172	0.00201413141427154	0.0012510926942814	0.0117360714375219	0.00866346204157277	106	82	106	33
RPE1	EXOSC1	0.0156320854960656	0.00188427870792238	0.00131813693869694	0.27324204581813	0.0546199854145326	0.00881419904517319	0.0027682596506033	0.00357768407737782	0.00255855442763538	77	48	84	39
RPE1	SHQ1	0.000651335760136184	0.000238129439414361	0.000463512674035211	0.139127805882752	0.0261977099137109	0.000377050925348808	0.000281369939380059	0.00117208114231059	0.000494386362265504	94	150	403	171
RPE1	BIRC5	0.00899486130669245	0.00287342230630002	0.00353056518937543	0.165160428404707	0.0893044959336432	0.00214200772712683	0.00143145342293592	0.000994589548423816	0.00261639659394905	46	15	6	8
RPE1	SAP30BP	0.0320138863848762	0.00514792273055988	0.00337077797735661	0.0900973578253495	0.0320836560276085	0.00130668315149042	0.00321387272181804	0.000199317395983604	0.000871925318875296	40	37	22	36
RPE1	CENPC	0.0318668435856521	0.00628218601720264	0.00242889780858616	0.162401615951544	0.0382851324947022	0.00371181832139491	0.00330796509071228	0.0028030899945807	0.00510166992056952	124	44	43	34
RPE1	WEE1	0.00565113436764129	0.00069593410488182	0.000660376767327682	0.411355057589968	0.0779370510235849	3.25167629547538e-05	0.000304653560580958	0.0391094646732852	0.0221484024191861	41	73	40	37
RPE1	ANLN	0.000947582546464831	0.00014940301716606	8.33882468290921e-05	0.140786607314072	0.0604113538328772	0.000309003746936712	0.000432480243104247	0.00196355433754035	0.00155984644759273	96	5	54	12
RPE1	AASDHPPT	0.0205797476435524	8.2462244201589e-05	0.00021766132989677	0.0159804890236485	0.00867877329491419	0.000346160052301426	0.00105024389240736	0.000299402935194382	0.000892763448485757	49	62	101	26
RPE1	SEC62	0.0282184100245686	2.50446499395019e-05	0.000569822851274732	0.108728387586325	0.0348133336443733	0.0025276310099779	0.00206223312089061	0.00341576060442925	0.00201805488472131	5	25	57	24
RPE1	SYS1	0.0273949813667586	0.000487021903321607	0.000301279923418214	0.263471428940392	0.0492214892764836	0.0019018972301456	0.00099186348631222	0.0286208477832125	0.00953880532633509	59	68	130	59
RPE1	ZNF720	0.0433693258301186	0.000669850349647776	0.00109404682891617	0.0318290830436373	0.0119157771014473	0.000285520414012372	0.000475654430879798	0.00160553893707906	0.00164696831523163	73	68	121	54
RPE1	TUBGCP4	0.0477993328127716	0.00127561459743703	0.00104615594440621	0.183959176343236	0.0444260969332885	0.01128466162384	0.00634908802939631	0.00444113940572745	0.00441702862403089	42	102	41	43
RPE1	NPM1	0.0159062010174886	0.00029585578811932	0.000421395023589079	0.114376673179279	0.0408455331735312	0.000598018068680863	0.000695827487123254	0.0084837341972283	NA	27	44	150	49
RPE1	PREB	0.0319665082462194	0.00105473612449677	0.00106676449188037	0.503551832613426	0.110206679870953	0.0224011095740664	0.0072029346139306	0.0114965881832277	0.00490682832974773	40	22	57	40
RPE1	TUBG1	0.00433934403570142	0.000804247153057858	0.000608938494624891	0.111976973965084	0.024124630349314	0.000439582178710314	0.000539600954731172	0.001682607778541	0.00100564100224189	13	139	31	129
RPE1	SET	0.0382625173879453	0.000277458435047512	0.000717182277923114	0.00570246675409053	0.00626109143078258	8.67121170797411e-05	0.000773765486593634	6.5662460392237e-05	0.000714816043095126	17	43	60	25
Jurkat	ACTL6A	0.00482676774669644	0.0683886552593227	0.0111096936799039	0.00154953376025811	0.0054130230531142	0.252691748803115	0.0413488467208404	0.00164481386799357	0.00697415555584929	55	15	12	9
Jurkat	CDC40	0.0191798864642169	0.00381911590953995	0.0020228000505773	0.165934255911728	0.0702996323256614	0.341060852856042	0.0849532161807426	0.00725069395215029	0.0330931535031636	107	10	6	4
Jurkat	HMGCR	0.0278000276795657	0.0014446606938319	0.00067672942824027	0.00671606599973952	0.00317074534694405	0.0564010196668631	0.0491356935481795	0.00547619412364225	0.00744408280293486	166	45	8	29
Jurkat	WDR92	0.0128967142601797	0.000693400553220874	0.000487743995517837	0.0040235065561636	0.0148542933488375	0.0282162742635629	0.00674196951484302	4.30969577564891e-05	0.000511967545629827	66	11	35	15
Jurkat	COQ5	0.0155220371345326	0.000141939454455572	0.000170647465100783	0.0003374741439266	0.000492271050332232	0.00613902828139653	0.00197189201041457	0.00035282246290478	0.000825835777721833	113	78	61	32
Jurkat	MMGT1	0.0345207360107574	0.000405923614932817	0.000332293538284187	0.00179135892981925	0.000979986680346646	0.0083904641903712	0.00425461724720832	4.78040264008297e-05	9.20731333971634e-05	183	107	66	28
Jurkat	KDM2A	0.0261677525554818	9.79211254051183e-05	0.000163000770670221	0.0012886807627692	0.000651778341115699	0.00470757418723287	0.00224691052117862	0.000104283393529089	0.000479804403635211	117	74	59	18
Jurkat	ATP6V1D	0.0305371354866656	0.000445913295413224	0.000417510499036178	0.0185080345499564	0.00937281096041517	0.0310403663940456	0.00705565818274014	0.00060263335150454	0.000696690156048201	139	65	56	36
Jurkat	PFDN6	0.0286509708205942	0.000859896969643022	0.000440145037148758	0.0162027140462808	0.0115343765004415	0.056250454866806	0.0250807720795406	0.00235634795419051	0.00256229885212165	115	31	36	35
Jurkat	CFL1	0.0138583635914575	0.00502614259884195	0.00405193341975038	0.00992203455696444	0.00277617618139025	0.0989147263231108	0.0369283136977548	0.00396174455866096	0.00285712627799157	23	140	23	34
HepG2	OR7A17	0.0208469244169791	9.69320187193698e-05	0.000217435954971956	0.000220814243118531	0.00030098525098042	1.33376436685707e-05	0.000316934429847867	0.00195578275903829	0.0018675073568336	108	84	76	27
HepG2	ANAPC15	0.0303999330892696	0.000190971439414367	9.32888451382415e-05	0.000219079202021841	0.000202509084976065	6.33392431132424e-05	8.27699702409387e-05	0.00226990496827146	0.00154821469257537	424	532	452	200
HepG2	ZNF407	0.0133806411266219	1.71795619052443e-05	0.000309419434897927	0.000690419029530757	0.00082310476986344	2.41831518460141e-05	0.000215524187085861	0.00210016453857152	0.00358455860943858	112	64	73	32
HepG2	AP2M1	0.0419218592080963	0.00028931949988509	0.000164745287688896	0.0069600874110393	0.00167882370916897	0.000447871647123827	0.000599189300069233	0.0153429180109871	0.01133720718175	215	224	146	44
HepG2	NUP205	0.0226900571215429	0.000457863693726302	0.000249723227597247	0.229265275934632	0.0643451940609091	0.00172003219802089	0.00234389229214657	0.191690838972381	0.0474546334353779	735	55	41	27
HepG2	PSMD8	0.0313338315134047	0.00397988977501885	0.00797281941379728	0.134926868082853	0.0592430254443135	0.00032015008042439	0.00055390461238058	0.20869268801086	0.0763406133204659	22	56	49	49
HepG2	NDUFB4	0.0461690485487653	0.00546264751663081	0.000984921785723308	0.000508354437560775	0.000624208547605702	0.0131243190334676	0.00240593048872134	0.0657097027799728	0.0229264672785146	166	166	133	34
HepG2	COPA	0.00671600003187855	0.0119490790933012	0.00357817927042326	0.0247896573521824	0.0199110052046657	1.5474163650035e-06	0.000309814892080237	0.300931720515832	0.0878049653661032	243	30	37	17
HepG2	NXF1	0.0227037275716247	0.000125806372143254	0.000252163253616078	0.000170819857442252	8.21378585870629e-05	3.29448442790038e-05	0.000108011289883514	0.00188633787859999	0.00144858706838826	251	196	145	79
HepG2	OR4F4	0.0368686832787474	0.000152195267493823	0.000142229090789669	0.00014995384786053	0.000291311569678656	2.08087615313092e-05	0.000104407476203119	0.00154756711310742	0.000717174712227535	66	24	47	17
HepG2	CENPT	0.0295560916570083	0.000483130121426636	0.000824211140522663	0.000796390555349438	0.000757044845707725	0.0012218027524516	0.00119984369695477	0.0103975614705812	0.00637237852467163	65	316	106	70
HepG2	TACC3	0.0192361645518432	0.000645705352871911	0.000639462094296151	0.00372732214981993	0.00117632910526638	0.00102851001037072	0.000741045158595864	0.0243742019574838	0.0104338481400558	132	594	148	68
HepG2	PKMYT1	0.0051920119125468	0.000404513918768852	0.000377225010453812	0.00683025744716491	0.00515208969918581	0.00253013176287254	0.00218498348996645	0.084885400076796	0.0506139640111651	92	95	100	16
HepG2	TKT	0.0156699536733005	0.000179255018879325	8.87126099570943e-05	0.000136921717416383	0.000174090724680148	0.000182687492026236	0.000192132434937516	0.00271442044057369	0.00142565059716501	202	257	184	89
HepG2	DDX19B	0.0138622218796375	8.59547465632902e-05	9.72011631040355e-05	0.000119419341895624	0.000329387200789409	3.64833572870063e-05	5.25597532079532e-05	0.0016389157715733	0.000878212750055469	285	369	331	145
HepG2	COPB2	0.0446644176985536	0.0119081669417617	0.00624844847717033	0.0169957821239315	0.0219798887426399	0.000179076365709941	0.00020272192408277	0.109903883935506	0.0627344637377989	129	31	45	21
HepG2	POLR2D	0.0101465634159786	0.0105108430601979	0.0034995518857575	0.00450728194138782	0.00372168903345485	6.39468012724058e-07	0.00015000951470325	0.106356165827763	0.0315044370396784	281	82	106	91
HepG2	ZNF284	0.0365486140018182	5.04582557535099e-05	9.19323966617445e-05	0.000365344855719392	0.000189444844614948	0.000101036301277684	0.000150486942157383	0.00195709164313989	0.00128105287243369	218	127	102	37
HepG2	ZNF133	0.00184671935670168	0.000407831804007286	0.000330639173714602	1.17261856339141e-05	2.68748981779225e-05	1.4725637071049e-05	6.85434169054603e-05	0.00268017089930899	0.00145363186419713	102	200	206	84
HepG2	LST1	0.00144380351845583	0.000184736056040637	0.00026782733963873	9.73811527234208e-05	0.000241468997266899	6.43446205882304e-05	9.86621198938813e-05	0.00491940724765693	0.00333594045557469	149	157	136	72
HepG2	KLHL11	0.00212503890817106	0.000205824955487665	0.000359657608578235	1.44922225580678e-05	0.00042066651282024	1.52720995961205e-06	0.000104813748683614	0.00182791687062883	0.00110407578548164	125	120	97	44
HepG2	WDR54	0.0498206303023849	0.000139489187818475	0.000327941456704559	0.000786561782689888	0.000321611507713054	0.000281305576119206	0.000448077122700683	0.00395387963273364	0.00150545976946263	208	246	192	77
HepG2	DDX54	0.0408608157530733	0.0112835739386568	0.00392817546920986	0.00922059521418526	0.006414962343163	0.0090847199484285	0.00211750099778182	0.0835303938865153	0.0220970673628264	95	120	252	88
HepG2	HS6ST1	0.000846610855027499	0.000134120763196302	7.70644108137246e-05	0.000112420670132566	0.000154528138306688	4.02070400663238e-06	0.000276974977780336	0.0053606278401188	0.00279175838501859	172	142	169	61
HepG2	HIST1H2BN	0.0181452294785308	0.000249919519824339	0.000107798643455275	0.000112537843686832	0.000326689136493263	2.71933809143939e-05	7.22399045581087e-05	0.00236936320492673	0.00438679723293019	107	86	90	33
HepG2	BOP1	0.0266227435409982	0.00159243732118691	0.000724760806407189	0.00421648369504766	0.00364827422972771	0.0230093591083342	0.00352465476960768	0.099151358329163	0.0174596350676094	253	166	328	126
HepG2	POLR2E	0.016696839918033	0.00374979475998071	0.000850160804915492	0.0623123678611994	0.0177058609346682	0.00105267595167887	0.00420578447532648	0.185934546008973	0.0382636110323247	225	87	24	143
HepG2	COX7C	0.0360171975826779	0.00553173450136009	0.000888008548199738	0.00133846114432098	0.00071623388983653	0.013077661127774	0.00250386337999674	0.0746628626632543	0.0225120940033742	165	176	108	43
HepG2	WDR74	0.0381762568151403	0.00404229088935185	0.00129252267248373	0.00185147822694506	0.00361311649465179	0.0101258129313299	0.00260637492620498	0.0552306782259969	0.0182385918416477	178	73	138	79
HepG2	DNM1	0.0406577821296574	0.000213442914096716	0.000119862923924501	0.000593025772163054	0.000759061119104341	0.00011524713636053	6.42272418955487e-05	0.00335304153551646	0.00160423415115769	146	319	294	116
HepG2	BYSL	0.0291446585733439	0.0331938155876019	0.0046854081850746	0.0342230354437009	0.0415439438698102	0.0487864396502477	0.00693454461727346	0.371972600200659	0.0411151064994374	98	17	103	42
HepG2	POLR2A	0.0178879124160008	0.0368577270920476	0.00466728701334636	0.0102019603307434	0.0200909978173799	0.00292220690176092	0.0138505603633263	0.226737951895684	0.060487795795	410	10	16	27
HepG2	UBQLN4	0.0345009033637275	0.00986722230855019	0.00217866748603178	0.0143318408833463	0.00676780639697461	0.0105324105206298	0.00411912209772931	0.10846528922844	0.0329546781309614	152	48	69	76
HepG2	EXOC8	0.00783542351238332	0.000407347184678491	0.000424694228846978	0.00435091192108407	0.00145725803376544	0.000150459916316604	0.000265367685410402	0.0243721889975843	0.00670198793264598	18	46	59	38
HepG2	OR2T5	0.00102382411333156	9.01021963818405e-05	7.11092362634626e-05	0.000401836266693296	0.000373356574227019	0.00011645907613647	0.000512980523295362	0.00869049349134567	0.00576614308769836	106	89	95	37
HepG2	H2AFX	0.0070092896948579	9.30039028813395e-05	0.000145654321350789	0.00054292481895907	0.00036967011664192	0.000126151022561103	0.000305165060654852	0.0053476099632589	0.00336830628734613	139	109	105	44
HepG2	NDUFS5	0.0448489967530211	0.000230711663436847	0.000211763668589515	0.000246007101506834	0.000427788181700859	6.32612793219473e-05	0.000485393806400423	0.00217307110332268	0.00610218143822858	195	109	79	30
HepG2	NAPA	0.047095945299927	0.000143191232957801	0.000738638438300606	0.0288168362025523	0.0286565345785367	0.00209537339167181	0.0030520194452306	0.0599066414173511	0.0508587576468341	12	19	55	28
HepG2	CYP2A13	0.00437040089115568	0.000121280084909879	9.34135297005758e-05	0.000289535810680585	0.000253005122180106	0.000206688459599424	0.000543256351214071	0.00597865848849	0.00283705461639091	140	94	102	39
HepG2	C1orf109	0.040978052994838	0.000205383521585647	0.0002074721352458	0.000456637851633208	0.000235949995727652	0.000228636044520364	0.000258437266302845	0.00304541214534659	0.00126792254180294	240	214	165	80
HepG2	ZNF658	0.0211441228652369	7.48150224681632e-05	0.000235780872189403	0.000834425130175679	0.000358421359930238	5.49566063049609e-05	0.000158681363574403	0.00324692581784929	0.0035765214317621	111	68	84	39
HepG2	HOXC10	0.000120987331239343	0.000143097540269338	0.000124325705199574	1.67495474357127e-05	0.000507986228896792	1.48562688073932e-05	0.000125592962074869	0.00391183228741946	0.00317446470748928	83	89	53	21
HepG2	UBE2Z	0.0243445193854956	0.000289853591058576	0.00019870013642027	3.41323272323003e-05	0.000204929162604676	0.000129126683354566	0.00114832984695317	0.00238478975736022	0.00205537272121531	64	71	85	33
HepG2	PPP1CB	0.0182988210496065	0.000155278432084366	0.000283077262205271	9.0108064263984e-06	0.000775801550904976	0.000286238256446324	0.000398688649000587	0.00293984217724362	0.00337949036441826	160	27	82	31
HepG2	TVP23C	0.00357912356422708	3.47584848293722e-05	0.000213602804330567	0.000594123021747968	0.000484078746017811	0.00010716845309927	0.000773927688391251	0.00661784409387755	0.0048785306051254	113	104	79	33
HepG2	TULP1	0.0260304409373763	4.08210355145267e-05	7.03533957855751e-05	0.000854958373659553	0.0013332525776765	3.1687092055244e-05	0.000207401462552092	0.00223670561021773	0.0019835136932614	123	98	82	40
HepG2	NOP56	0.00240586366354812	0.000322927901821116	0.000426222977519732	0.00173584480536894	0.00108996723348629	0.00256178911599827	0.00228357069326911	0.0582182841601043	0.0406235762487699	99	93	59	21
HepG2	ATP6AP1	0.0118820000007896	0.0127576944827934	0.00352587352849435	0.0195136044635046	0.00457985379256838	0.0006878775889195	0.00162083136079963	0.221028210411551	0.0390350571028736	119	178	7	61
HepG2	SCD	0.00459133590344265	0.000237136752288281	0.000796126175187188	0.00683929723185875	0.00240004838798132	0.000750826657039192	0.000774991138813367	0.0496364063288315	0.00957428937921709	24	138	97	74
HepG2	MIS18BP1	0.0384412938860401	0.000220011971618851	0.000390960481065084	0.257101896888448	0.0514948226995921	0.000325149958032472	0.000558168510694379	0.0256934196527734	0.0120696216392024	107	38	350	81
HepG2	ATP6AP2	0.0209151428387472	0.00254177546474322	0.000971806587487254	0.0100764152312374	0.0024948301633564	0.012101090886603	0.00651170512766356	0.123388246867597	0.0153637661447781	175	283	47	128
HepG2	C7orf50	0.00499382010733501	0.000137780556463243	0.000130253867569728	9.52027878705492e-05	0.00039021557209491	3.25503094109642e-05	0.00035610418073639	0.00275021522828279	0.00124624066342514	93	93	126	26
HepG2	HAUS5	0.0413715188642215	0.00562993868878821	0.00139039456278709	0.152657442085739	0.0352980477430227	0.00560546116976222	0.00532352650589398	0.228459481984309	0.116644271955485	160	90	30	10
HepG2	HIST1H2BB	0.00683017181802105	0.000334609372663786	0.000266314697229624	4.55557587767246e-05	0.000174518282765319	2.5415588056945e-05	0.000122640315726119	0.00262788678620625	0.00577490437495039	135	109	82	37
HepG2	IFITM3	0.0223894678380955	8.02568824859624e-05	0.000828419829022632	3.26256088084561e-05	0.000164551052598326	0.000186862172603746	0.000583645995079275	0.00159746257130374	0.00175728078355978	20	55	81	29
HepG2	NDUFA8	0.0345256882875411	0.00551200338355691	0.000895618622993933	0.00590493775391181	0.0028064326789385	0.00973444049626195	0.00256375738067058	0.0682514446328437	0.0239383919239404	109	45	49	13
HepG2	OR2T29	0.0207433907070919	0.00026754103708564	0.000389152348554646	4.28550443338248e-05	0.000142511779866801	4.37310025457797e-05	0.000349996531599034	0.001467291056101	0.00214858844565622	103	72	71	35
HepG2	MRPS5	0.0263828773771939	0.00631483223811186	0.00185118308817822	0.0017982316016343	0.000533797579078655	0.00362138086686974	0.00116469974958003	0.0497974221578206	0.0166044399290073	73	168	129	58
HepG2	MTRNR2L1	0.00400625357197461	0.000505217590455536	0.000404263687618534	4.67096604197956e-06	0.000921355955611602	9.43988329851678e-06	0.000378108095855653	0.00183476702168769	0.00428995888641926	43	28	29	19
HepG2	LCN10	0.00523800947330833	0.00035745102913636	0.000184596026082413	0.000247669338729873	0.000980406620727255	0.000107348003093848	0.000143162427855587	0.00674951417834033	0.00344655713995478	81	93	81	38
HepG2	PSMA5	0.0407203184420249	0.0706493735953035	0.0285591539245978	0.0369640272707895	0.0673802399187939	0.0244961511542365	0.048836689053028	0.39232321168633	0.0396900351501707	25	9	4	6
HepG2	ARGFX	0.00910506142811195	0.000467763938816179	0.000239612850449425	6.25889027712794e-05	0.000425550307259039	0.000433233047806117	0.000649704734072354	0.00812467473760107	0.00527172129780546	84	108	105	48
HepG2	RPL7L1	0.0395960037250094	0.0302798468948734	0.0105585195508645	0.0388129919764134	0.0234574752220998	0.0620219931850278	0.00980161436747882	0.382572392087783	0.061341082204753	30	51	76	56
HepG2	COX5A	0.00689776681235053	0.00460452341214728	0.00111954648627276	0.00248820808589206	0.00101585255780571	0.0094347300540351	0.00151449161764096	0.118669346207178	0.037026331994094	85	193	150	37
HepG2	PPIL1	0.00609894032880523	0.00095720697990124	0.000858602395073161	0.00337365569084535	0.00102750743647909	0.00294938855815693	0.00140796973126918	0.0613425183026828	0.0193321780099876	24	156	112	22
HepG2	OR4K1	0.00151482967478827	0.000486054139670113	0.00090896243400789	2.19736408394539e-05	0.000362723458030509	8.56312232473242e-07	0.000318081191617851	0.00377155130815693	0.00178610594776726	19	94	80	40
