## Supplementary Tables for "Transcriptome-wide characterization of genetic perturbations": SupplementaryTable11_Sox9TI.csv

Sox9_dosage	dTag_conc	TI	TI_se
77.9	5e-10	7.8612670467266e-05	9.6831443062914e-05
51.7	1.6e-09	0.0016422737219985	0.00305262634340627
25.8	5e-09	0.00918099493429592	0.00406134098182968
8.14	1.6e-08	0.0456709962658628	0.00383100851490177
0.95	5e-07	0.0695245002120714	0.00952340271515373
