## Supplementary Tables for "Transcriptome-wide characterization of genetic perturbations": SupplementaryTable12_Sox9Correlations.csv

Sox9_dosage_1	dTag_conc_1	Sox9_dosage_2	dTag_conc_2	TRADE_corr
0.95	5e-07	8.14	1.6e-08	0.987735009833947
0.95	5e-07	25.8	5e-09	0.968830920004629
0.95	5e-07	51.7	1.6e-09	0.836895638187587
0.95	5e-07	77.9	5e-10	0.603190524758644
8.14	1.6e-08	25.8	5e-09	0.984661185881586
8.14	1.6e-08	51.7	1.6e-09	0.855207400262491
8.14	1.6e-08	77.9	5e-10	0.638956961689771
25.8	5e-09	51.7	1.6e-09	0.945214769214224
25.8	5e-09	77.9	5e-10	0.793875907084121
51.7	1.6e-09	77.9	5e-10	0.972710698418278
