## Supplementary Tables for "Transcriptome-wide characterization of genetic perturbations": SupplementaryTable13_PolycombTI.csv

Polycomb_dosage	dTag_conc	TI	TI_se
75	5e-11	1.57229552410076e-06	0.00135908530461825
50	5e-10	0.00111703922482094	0.00219801815447134
12	5e-09	0.00811377625473346	0.00572488537892024
3	5e-07	0.115936322947201	0.0231444882163305
