## Supplementary Tables for "Transcriptome-wide characterization of genetic perturbations": SupplementaryTable14_PolycombCorrelations.csv

Polycomb_dosage_1	dTag_conc_1	Polycomb_dosage_2	dTag_conc_2	TRADE_corr
3	5e-07	12	5e-09	0.995979117035434
3	5e-07	50	5e-10	0.571506959693526
3	5e-07	75	5e-11	0.482294358832495
12	5e-09	50	5e-10	0.75271955290879
12	5e-09	75	5e-11	0.661382851527107
50	5e-10	75	5e-11	1
