## Supplementary Tables for "Transcriptome-wide characterization of genetic perturbations": SupplementaryTable15_K562EssentialTitration_TI.csv

perturbed_gene	guide	num_cells	gene_dosage	TI
GINS1	GINS1_GINS1_-_25388381.23-P1P2_14	131	9.61030544602607	0.00171554783661525
DBR1	DBR1_DBR1_+_137893744.23-P1P2_01	195	11.6019977461031	0.00694080396497087
MTOR	MTOR_MTOR_+_11322547.23-P1P2_06	102	12.6511479267032	0.00586815713853724
DUT	DUT_DUT_+_48624411.23-P1P2_01	453	12.7165753492585	0.0117454820382152
POLR1D	POLR1D_POLR1D_+_28196016.23-P1_00	209	13.0609504761221	0.0251376484958237
GINS1	GINS1_GINS1_-_25388381.23-P1P2_08	326	13.1387762044508	0.0596464601686184
DUT	DUT_DUT_+_48624411.23-P1P2_08	315	13.2644298200016	0.011238484565525
CDC23	CDC23_CDC23_-_137548987.23-P1P2_02	89	13.2743666437027	0.00675836972332171
COX11	COX11_COX11_+_53045977.23-P1P2_03	310	13.5283418760378	0.000719898597382377
DUT	DUT_DUT_+_48624411.23-P1P2_07	76	13.6276594630719	0.00808211651647524
POLR1D	POLR1D_POLR1D_+_28196016.23-P1_01	253	13.871405862285	0.0204992505117808
GNB2L1	GNB2L1_GNB2L1_+_180670873.23-P1P2_00	34	14.1113222536289	0.0298246470624484
DUT	DUT_DUT_+_48624411.23-P1P2_00	253	14.2550551149142	0.00942407233101319
POLR1D	POLR1D_POLR1D_+_28196016.23-P1_08	339	14.2783320660766	0.0292041776502731
POLR1D	POLR1D_POLR1D_+_28196016.23-P1_03	177	14.9896056303649	0.0298884383094513
COX11	COX11_COX11_+_53045977.23-P1P2_00	212	15.1786062420645	0.0013134496648417
ATP5E	ATP5E_ATP5E_-_57607036.23-P1P2_00	214	15.4006719654143	0.00369442367833214
ATP5E	ATP5E_ATP5E_-_57607036.23-P1P2_01	173	15.7896480556829	0.00282697897467178
MTOR	MTOR_MTOR_+_11322547.23-P1P2_07	155	16.3912876060239	0.0112558050382384
TUBB	TUBB_TUBB_+_30688126.23-P1_00	210	16.9020132296606	0.00381734603008618
GINS1	GINS1_GINS1_-_25388381.23-P1P2_03	178	17.2723502640029	0.0315614089010209
RPL9	RPL9_RPL9_+_39460483.23-P1P2_00	129	17.562313722423	0.112911323273492
RPS14	RPS14_RPS14_+_149829238.23-P1P2_01	71	17.6858973867371	0.0564393105956259
COX11	COX11_COX11_+_53045977.23-P1P2_10	112	18.3133370413129	0.000462978496356611
CDC23	CDC23_CDC23_-_137548987.23-P1P2_00	124	18.8262519687419	0.00405129005142896
HSPE1	HSPE1_HSPE1_+_198365089.23-P1P2_00	200	18.8622365672012	0.0200490675921488
CDC23	CDC23_CDC23_-_137548987.23-P1P2_08	155	18.9519900732574	0.00346146239441162
DBR1	DBR1_DBR1_+_137893744.23-P1P2_00	367	19.0416770683712	0.00607640438195014
GATA1	GATA1_GATA1_-_48645022.23-P1P2_04	52	19.1997112465413	0.523388552607321
GNB2L1	GNB2L1_GNB2L1_+_180670873.23-P1P2_08	586	19.757445409472	0.0241041550072928
SEC61A1	SEC61A1_SEC61A1_-_127771295.23-P1_02	224	19.8134528977751	0.0264857243980935
RPL9	RPL9_RPL9_+_39460483.23-P1P2_01	81	20.2582127909452	0.0573435440881886
RPS18	RPS18_RPS18_+_33239917.23-P1P2_00	106	20.4787048629513	0.037379310836667
ALDOA	ALDOA_ALDOA_+_30077139.23-P1P2_00	115	20.491340917537	0.00236959564421884
DBR1	DBR1_DBR1_+_137893744.23-P1P2_07	242	20.735482963461	0.00636259178669571
GINS1	GINS1_GINS1_-_25388381.23-P1P2_06	223	20.8192014081957	0.0545907070921808
CAD	CAD_CAD_+_27440280.23-P1P2_00	143	21.1142425138733	0.0862656511642665
TUBB	TUBB_TUBB_+_30688126.23-P1_06	102	21.2460775381277	0.00232826466325234
ALDOA	ALDOA_ALDOA_+_30077139.23-P1P2_07	103	21.3129983068505	0.00207723541498254
POLR2H	POLR2H_POLR2H_+_184081251.23-P1P2_00	105	21.3821189895741	0.165708502610037
EIF2S1	EIF2S1_EIF2S1_-_67827080.23-P1P2_02	147	21.7761902975711	0.140346371465954
RPS18	RPS18_RPS18_+_33239917.23-P1P2_02	100	22.1868015938852	0.0139381106528594
HSPA9	HSPA9_HSPA9_-_137911079.23-P1P2_07	113	22.2593414257342	0.139378866533133
POLR1D	POLR1D_POLR1D_+_28196016.23-P1_07	401	22.3194252311296	0.00149685390018255
ALDOA	ALDOA_ALDOA_+_30077139.23-P1P2_06	156	22.5412166919411	0.00254913379428756
MTOR	MTOR_MTOR_+_11322547.23-P1P2_00	406	22.6256363625539	0.0218004471217616
CDC23	CDC23_CDC23_-_137548987.23-P1P2_04	144	22.6461613184922	0.000889132124396814
DUT	DUT_DUT_+_48624411.23-P1P2_10	149	22.7488073924113	0.000841262670866944
RPL9	RPL9_RPL9_+_39460483.23-P1P2_05	113	22.9915018170818	0.0374841104853919
HSPE1	HSPE1_HSPE1_+_198365089.23-P1P2_03	181	23.1644651668047	0.00746240235241601
HSPE1	HSPE1_HSPE1_+_198365089.23-P1P2_01	256	23.3858426962184	0.0153521304859496
RPS15	RPS15_RPS15_-_1438413.23-P1P2_00	109	23.4308221551715	0.0241632070393619
EIF2S1	EIF2S1_EIF2S1_-_67827080.23-P1P2_06	89	23.6739689578731	0.137741167271559
HSPE1	HSPE1_HSPE1_+_198365089.23-P1P2_02	208	23.6754669399699	0.00333100721524368
ATP5E	ATP5E_ATP5E_-_57607036.23-P1P2_16	167	23.7585424247486	0.00317555012015916
MTOR	MTOR_MTOR_+_11322547.23-P1P2_05	151	23.815693528015	0.00818897101739366
GNB2L1	GNB2L1_GNB2L1_+_180670873.23-P1P2_07	143	23.8171529971262	0.0132482961046179
GINS1	GINS1_GINS1_-_25388381.23-P1P2_00	48	24.2305888040051	0.0233648906261017
RPS14	RPS14_RPS14_+_149829238.23-P1P2_02	211	24.2961784888143	0.0274734887630835
RPS14	RPS14_RPS14_+_149829238.23-P1P2_00	205	24.4420193034495	0.0441980829222915
GATA1	GATA1_GATA1_-_48645022.23-P1P2_03	143	24.7469428337609	0.469621678918256
RPS18	RPS18_RPS18_+_33239917.23-P1P2_01	95	24.7916452088431	0.0272099807214155
SEC61A1	SEC61A1_SEC61A1_-_127771295.23-P1_00	230	25.2603490289153	0.039155356640881
COX11	COX11_COX11_+_53045977.23-P1P2_04	156	25.2673395245767	0.000736303462482045
POLR2H	POLR2H_POLR2H_+_184081251.23-P1P2_11	79	26.6471560298754	0.121258254715195
HSPA9	HSPA9_HSPA9_-_137911079.23-P1P2_00	88	26.9816906195462	0.133414523225637
TUBB	TUBB_TUBB_+_30688126.23-P1_03	85	27.0560571726292	0.00175107314964864
BCR	BCR_BCR_+_23523092.23-P1P2_00	151	27.1292805174401	0.25032523350754
DBR1	DBR1_DBR1_+_137893744.23-P1P2_05	182	27.2268363558964	0.000765495032214166
ATP5E	ATP5E_ATP5E_-_57607036.23-P1P2_04	165	27.3253172677402	0.000101042876100332
TUBB	TUBB_TUBB_+_30688126.23-P1_01	117	27.3942162416031	0.00550602073597325
CDC23	CDC23_CDC23_-_137548987.23-P1P2_11	323	27.8754101533892	1.21428396382139e-05
RPS15	RPS15_RPS15_-_1438413.23-P1P2_07	142	27.9531788551799	0.023042858646471
EIF2S1	EIF2S1_EIF2S1_-_67827080.23-P1P2_00	106	28.8544160989731	0.20960624550207
CAD	CAD_CAD_+_27440280.23-P1P2_03	118	29.4868107853398	0.0924004225150279
GNB2L1	GNB2L1_GNB2L1_+_180670873.23-P1P2_13	132	30.1211561839552	0.00946950470519807
SEC61A1	SEC61A1_SEC61A1_-_127771295.23-P1_03	136	31.2688560900732	0.0154404906194894
RPS15	RPS15_RPS15_-_1438413.23-P1P2_02	86	32.2143056257856	0.0105223059406786
HSPA9	HSPA9_HSPA9_-_137911079.23-P1P2_02	89	32.82722783504	0.058924018875221
COX11	COX11_COX11_+_53045977.23-P1P2_05	144	33.7454095726449	0.000240189642719712
BCR	BCR_BCR_+_23523092.23-P1P2_04	96	34.0958678952195	0.129015892901201
CAD	CAD_CAD_+_27440280.23-P1P2_07	232	34.2540354619289	0.0481377285998925
ALDOA	ALDOA_ALDOA_+_30077139.23-P1P2_14	81	34.7802601713077	3.29096324271717e-05
SEC61A1	SEC61A1_SEC61A1_-_127771295.23-P1_01	116	35.7002957704898	0.00823836832161731
HSPA5	HSPA5_HSPA5_+_128003624.23-P1P2_01	111	36.3929685295222	0.335104231805241
POLR2H	POLR2H_POLR2H_+_184081251.23-P1P2_08	98	36.9134041006476	0.00681470955848419
RPS18	RPS18_RPS18_+_33239917.23-P1P2_08	204	37.195189061283	0.00241480385294205
ATP5E	ATP5E_ATP5E_-_57607036.23-P1P2_14	115	37.5915679510598	5.28902600288859e-05
RPL9	RPL9_RPL9_+_39460483.23-P1P2_04	112	39.3210382112764	0.00962289797682566
RPS14	RPS14_RPS14_+_149829238.23-P1P2_04	209	41.0551326922584	0.0032474561439453
CAD	CAD_CAD_+_27440280.23-P1P2_06	131	42.3183336457545	0.0246343090225309
EIF2S1	EIF2S1_EIF2S1_-_67827080.23-P1P2_01	126	42.5672890667089	0.0557656755997097
HSPE1	HSPE1_HSPE1_+_198365089.23-P1P2_14	134	43.2667519761867	0.000210582373758448
POLR2H	POLR2H_POLR2H_+_184081251.23-P1P2_07	102	44.5510785434952	0.000332902332603399
GATA1	GATA1_GATA1_-_48645022.23-P1P2_00	56	44.9205026089031	0.306563577793261
HSPA9	HSPA9_HSPA9_-_137911079.23-P1P2_08	79	45.8565900668077	0.0327229984386577
GNB2L1	GNB2L1_GNB2L1_+_180670873.23-P1P2_02	113	46.1083226681494	0.000853233720775819
GATA1	GATA1_GATA1_-_48645022.23-P1P2_08	79	48.0700957380065	0.378776624454789
RPS14	RPS14_RPS14_+_149829238.23-P1P2_13	144	48.1977555524323	0.0016084811469213
RPL9	RPL9_RPL9_+_39460483.23-P1P2_07	181	48.3479690031002	0.00374602840949494
POLR2H	POLR2H_POLR2H_+_184081251.23-P1P2_12	112	49.1348824472326	0.00154520095643085
RPS18	RPS18_RPS18_+_33239917.23-P1P2_04	126	49.8867400297294	0.000609953856386327
CAD	CAD_CAD_+_27440280.23-P1P2_13	254	50.0681460454037	0.00322697375447521
TUBB	TUBB_TUBB_+_30688126.23-P1_10	161	51.3177880888566	0.000131723672058581
BCR	BCR_BCR_+_23523092.23-P1P2_07	130	52.4813877516547	0.210813755800066
BCR	BCR_BCR_+_23523092.23-P1P2_13	102	54.9598736155203	0.00173679697001303
SEC61A1	SEC61A1_SEC61A1_-_127771295.23-P1_04	124	55.2998674040238	0.000796746745782998
HSPA5	HSPA5_HSPA5_+_128003624.23-P1P2_08	168	56.0784270982807	0.394844308899839
GATA1	GATA1_GATA1_-_48645022.23-P1P2_06	141	56.1025677789559	0.110886564587557
HSPA5	HSPA5_HSPA5_+_128003624.23-P1P2_04	143	57.9761794086305	0.282209048334645
BCR	BCR_BCR_+_23523092.23-P1P2_05	256	59.976452151213	0.0104779236470048
HSPA9	HSPA9_HSPA9_-_137911079.23-P1P2_04	173	63.3010414597499	0.00297274826313236
DBR1	DBR1_DBR1_+_137893744.23-P1P2_08	126	64.807326676858	8.68385007506653e-05
BCR	BCR_BCR_+_23523092.23-P1P2_15	139	65.0161296635693	0.00434582745751317
HSPA5	HSPA5_HSPA5_+_128003624.23-P1P2_00	93	65.0208190552445	0.197789264742171
RAN	RAN_RAN_+_131356438.23-P1P2_02	269	65.7745919527076	0.00245473859094493
RAN	RAN_RAN_+_131356438.23-P1P2_03	126	68.8893086665114	0.00177769957572289
RAN	RAN_RAN_+_131356438.23-P1P2_00	118	69.6869128921686	0.00107326304156033
RPS14	RPS14_RPS14_+_149829238.23-P1P2_08	122	73.3480630422732	1.779181717388e-06
RAN	RAN_RAN_+_131356438.23-P1P2_04	161	75.6655499903985	0.00082572563863636
HSPA5	HSPA5_HSPA5_+_128003624.23-P1P2_06	233	77.033840888768	0.0257855548940462
GATA1	GATA1_GATA1_-_48645022.23-P1P2_12	108	87.4486102361053	3.07809783807582e-05
RAN	RAN_RAN_+_131356438.23-P1P2_12	203	88.5121593418771	9.40021880815088e-06
RPS15	RPS15_RPS15_-_1438413.23-P1P2_01	230	90.0397058546037	2.0574038822226e-05
EIF2S1	EIF2S1_EIF2S1_-_67827080.23-P1P2_07	148	94.8316003743745	2.58059411179741e-05
RPS15	RPS15_RPS15_-_1438413.23-P1P2_12	133	96.3981643156243	3.97043806033101e-05
ALDOA	ALDOA_ALDOA_+_30077139.23-P1P2_13	172	101.977609807886	1.34668059691673e-05
MTOR	MTOR_MTOR_+_11322547.23-P1P2_10	153	114.495525534011	0.00396488400406134
