## Supplementary Tables for "Transcriptome-wide characterization of genetic perturbations": SupplementaryTable16_K562EssentialTitration_Correlations.csv

perturbed_gene	guide_1	numcells_1	guide_2	numcells_2	gene_dosage_1	gene_dosage_2	TRADE_corr
RAN	RAN_RAN_+_131356438.23-P1P2_02	269	RAN_RAN_+_131356438.23-P1P2_03	126	65.7745919527076	68.8893086665114	0.999592114625338
RAN	RAN_RAN_+_131356438.23-P1P2_02	269	RAN_RAN_+_131356438.23-P1P2_00	118	65.7745919527076	69.6869128921686	0.991520436419056
RAN	RAN_RAN_+_131356438.23-P1P2_02	269	RAN_RAN_+_131356438.23-P1P2_04	161	65.7745919527076	75.6655499903985	0.952832148690857
RAN	RAN_RAN_+_131356438.23-P1P2_02	269	RAN_RAN_+_131356438.23-P1P2_12	203	65.7745919527076	88.5121593418771	0.568438475320521
RAN	RAN_RAN_+_131356438.23-P1P2_03	126	RAN_RAN_+_131356438.23-P1P2_00	118	68.8893086665114	69.6869128921686	0.965522611477127
RAN	RAN_RAN_+_131356438.23-P1P2_03	126	RAN_RAN_+_131356438.23-P1P2_04	161	68.8893086665114	75.6655499903985	0.904046966313859
RAN	RAN_RAN_+_131356438.23-P1P2_03	126	RAN_RAN_+_131356438.23-P1P2_12	203	68.8893086665114	88.5121593418771	0.54553675487764
RAN	RAN_RAN_+_131356438.23-P1P2_00	118	RAN_RAN_+_131356438.23-P1P2_04	161	69.6869128921686	75.6655499903985	0.937207563976134
RAN	RAN_RAN_+_131356438.23-P1P2_00	118	RAN_RAN_+_131356438.23-P1P2_12	203	69.6869128921686	88.5121593418771	0.496331756315134
RAN	RAN_RAN_+_131356438.23-P1P2_04	161	RAN_RAN_+_131356438.23-P1P2_12	203	75.6655499903985	88.5121593418771	0.647653256672777
POLR2H	POLR2H_POLR2H_+_184081251.23-P1P2_00	105	POLR2H_POLR2H_+_184081251.23-P1P2_11	79	21.3821189895741	26.6471560298754	0.988924853617254
POLR2H	POLR2H_POLR2H_+_184081251.23-P1P2_00	105	POLR2H_POLR2H_+_184081251.23-P1P2_08	98	21.3821189895741	36.9134041006476	0.976262055077784
POLR2H	POLR2H_POLR2H_+_184081251.23-P1P2_00	105	POLR2H_POLR2H_+_184081251.23-P1P2_07	102	21.3821189895741	44.5510785434952	0.980500900331121
POLR2H	POLR2H_POLR2H_+_184081251.23-P1P2_00	105	POLR2H_POLR2H_+_184081251.23-P1P2_12	112	21.3821189895741	49.1348824472326	0.988893491434678
POLR2H	POLR2H_POLR2H_+_184081251.23-P1P2_11	79	POLR2H_POLR2H_+_184081251.23-P1P2_08	98	26.6471560298754	36.9134041006476	0.964906225345898
POLR2H	POLR2H_POLR2H_+_184081251.23-P1P2_11	79	POLR2H_POLR2H_+_184081251.23-P1P2_07	102	26.6471560298754	44.5510785434952	0.979314300255696
POLR2H	POLR2H_POLR2H_+_184081251.23-P1P2_11	79	POLR2H_POLR2H_+_184081251.23-P1P2_12	112	26.6471560298754	49.1348824472326	0.989580360656379
POLR2H	POLR2H_POLR2H_+_184081251.23-P1P2_08	98	POLR2H_POLR2H_+_184081251.23-P1P2_07	102	36.9134041006476	44.5510785434952	0.980770816972625
POLR2H	POLR2H_POLR2H_+_184081251.23-P1P2_08	98	POLR2H_POLR2H_+_184081251.23-P1P2_12	112	36.9134041006476	49.1348824472326	0.988283562878854
POLR2H	POLR2H_POLR2H_+_184081251.23-P1P2_07	102	POLR2H_POLR2H_+_184081251.23-P1P2_12	112	44.5510785434952	49.1348824472326	0.9843341154682
TUBB	TUBB_TUBB_+_30688126.23-P1_00	210	TUBB_TUBB_+_30688126.23-P1_06	102	16.9020132296606	21.2460775381277	0.994016149367666
TUBB	TUBB_TUBB_+_30688126.23-P1_00	210	TUBB_TUBB_+_30688126.23-P1_03	85	16.9020132296606	27.0560571726292	0.831032055673363
TUBB	TUBB_TUBB_+_30688126.23-P1_00	210	TUBB_TUBB_+_30688126.23-P1_01	117	16.9020132296606	27.3942162416031	0.984969792265617
TUBB	TUBB_TUBB_+_30688126.23-P1_00	210	TUBB_TUBB_+_30688126.23-P1_10	161	16.9020132296606	51.3177880888566	0.796212112583095
TUBB	TUBB_TUBB_+_30688126.23-P1_06	102	TUBB_TUBB_+_30688126.23-P1_03	85	21.2460775381277	27.0560571726292	0.922243855756088
TUBB	TUBB_TUBB_+_30688126.23-P1_06	102	TUBB_TUBB_+_30688126.23-P1_01	117	21.2460775381277	27.3942162416031	0.980085605750328
TUBB	TUBB_TUBB_+_30688126.23-P1_06	102	TUBB_TUBB_+_30688126.23-P1_10	161	21.2460775381277	51.3177880888566	0.715277023652492
TUBB	TUBB_TUBB_+_30688126.23-P1_03	85	TUBB_TUBB_+_30688126.23-P1_01	117	27.0560571726292	27.3942162416031	0.811158073640707
TUBB	TUBB_TUBB_+_30688126.23-P1_03	85	TUBB_TUBB_+_30688126.23-P1_10	161	27.0560571726292	51.3177880888566	0.502890384523591
TUBB	TUBB_TUBB_+_30688126.23-P1_01	117	TUBB_TUBB_+_30688126.23-P1_10	161	27.3942162416031	51.3177880888566	0.732448864180108
CDC23	CDC23_CDC23_-_137548987.23-P1P2_02	89	CDC23_CDC23_-_137548987.23-P1P2_00	124	13.2743666437027	18.8262519687419	0.986385411217665
CDC23	CDC23_CDC23_-_137548987.23-P1P2_02	89	CDC23_CDC23_-_137548987.23-P1P2_08	155	13.2743666437027	18.9519900732574	0.991275361198174
CDC23	CDC23_CDC23_-_137548987.23-P1P2_02	89	CDC23_CDC23_-_137548987.23-P1P2_04	144	13.2743666437027	22.6461613184922	0.992415141132008
CDC23	CDC23_CDC23_-_137548987.23-P1P2_02	89	CDC23_CDC23_-_137548987.23-P1P2_11	323	13.2743666437027	27.8754101533892	0.752105878471849
CDC23	CDC23_CDC23_-_137548987.23-P1P2_00	124	CDC23_CDC23_-_137548987.23-P1P2_08	155	18.8262519687419	18.9519900732574	0.998070842428934
CDC23	CDC23_CDC23_-_137548987.23-P1P2_00	124	CDC23_CDC23_-_137548987.23-P1P2_04	144	18.8262519687419	22.6461613184922	0.990203519444915
CDC23	CDC23_CDC23_-_137548987.23-P1P2_00	124	CDC23_CDC23_-_137548987.23-P1P2_11	323	18.8262519687419	27.8754101533892	0.73310549083705
CDC23	CDC23_CDC23_-_137548987.23-P1P2_08	155	CDC23_CDC23_-_137548987.23-P1P2_04	144	18.9519900732574	22.6461613184922	0.991771886725981
CDC23	CDC23_CDC23_-_137548987.23-P1P2_08	155	CDC23_CDC23_-_137548987.23-P1P2_11	323	18.9519900732574	27.8754101533892	0.876816128473293
CDC23	CDC23_CDC23_-_137548987.23-P1P2_04	144	CDC23_CDC23_-_137548987.23-P1P2_11	323	22.6461613184922	27.8754101533892	0.956647517530213
POLR1D	POLR1D_POLR1D_+_28196016.23-P1_00	209	POLR1D_POLR1D_+_28196016.23-P1_01	253	13.0609504761221	13.871405862285	0.985975759918127
POLR1D	POLR1D_POLR1D_+_28196016.23-P1_00	209	POLR1D_POLR1D_+_28196016.23-P1_08	339	13.0609504761221	14.2783320660766	0.996820938013227
POLR1D	POLR1D_POLR1D_+_28196016.23-P1_00	209	POLR1D_POLR1D_+_28196016.23-P1_03	177	13.0609504761221	14.9896056303649	0.999937304291163
POLR1D	POLR1D_POLR1D_+_28196016.23-P1_00	209	POLR1D_POLR1D_+_28196016.23-P1_07	401	13.0609504761221	22.3194252311296	0.9629032296807
POLR1D	POLR1D_POLR1D_+_28196016.23-P1_01	253	POLR1D_POLR1D_+_28196016.23-P1_08	339	13.871405862285	14.2783320660766	0.991135544869811
POLR1D	POLR1D_POLR1D_+_28196016.23-P1_01	253	POLR1D_POLR1D_+_28196016.23-P1_03	177	13.871405862285	14.9896056303649	1
POLR1D	POLR1D_POLR1D_+_28196016.23-P1_01	253	POLR1D_POLR1D_+_28196016.23-P1_07	401	13.871405862285	22.3194252311296	1
POLR1D	POLR1D_POLR1D_+_28196016.23-P1_08	339	POLR1D_POLR1D_+_28196016.23-P1_03	177	14.2783320660766	14.9896056303649	0.999765716449689
POLR1D	POLR1D_POLR1D_+_28196016.23-P1_08	339	POLR1D_POLR1D_+_28196016.23-P1_07	401	14.2783320660766	22.3194252311296	0.982824875878996
POLR1D	POLR1D_POLR1D_+_28196016.23-P1_03	177	POLR1D_POLR1D_+_28196016.23-P1_07	401	14.9896056303649	22.3194252311296	0.98535258686211
DUT	DUT_DUT_+_48624411.23-P1P2_01	453	DUT_DUT_+_48624411.23-P1P2_08	315	12.7165753492585	13.2644298200016	0.997405176481019
DUT	DUT_DUT_+_48624411.23-P1P2_01	453	DUT_DUT_+_48624411.23-P1P2_07	76	12.7165753492585	13.6276594630719	0.998439016190959
DUT	DUT_DUT_+_48624411.23-P1P2_01	453	DUT_DUT_+_48624411.23-P1P2_00	253	12.7165753492585	14.2550551149142	1
DUT	DUT_DUT_+_48624411.23-P1P2_01	453	DUT_DUT_+_48624411.23-P1P2_10	149	12.7165753492585	22.7488073924113	0.869966216950847
DUT	DUT_DUT_+_48624411.23-P1P2_08	315	DUT_DUT_+_48624411.23-P1P2_07	76	13.2644298200016	13.6276594630719	0.995516447409948
DUT	DUT_DUT_+_48624411.23-P1P2_08	315	DUT_DUT_+_48624411.23-P1P2_00	253	13.2644298200016	14.2550551149142	0.995683532523501
DUT	DUT_DUT_+_48624411.23-P1P2_08	315	DUT_DUT_+_48624411.23-P1P2_10	149	13.2644298200016	22.7488073924113	0.877657993431249
DUT	DUT_DUT_+_48624411.23-P1P2_07	76	DUT_DUT_+_48624411.23-P1P2_00	253	13.6276594630719	14.2550551149142	0.999892291835189
DUT	DUT_DUT_+_48624411.23-P1P2_07	76	DUT_DUT_+_48624411.23-P1P2_10	149	13.6276594630719	22.7488073924113	0.921847640007822
DUT	DUT_DUT_+_48624411.23-P1P2_00	253	DUT_DUT_+_48624411.23-P1P2_10	149	14.2550551149142	22.7488073924113	0.913776807969731
HSPA5	HSPA5_HSPA5_+_128003624.23-P1P2_01	111	HSPA5_HSPA5_+_128003624.23-P1P2_08	168	36.3929685295222	56.0784270982807	1
HSPA5	HSPA5_HSPA5_+_128003624.23-P1P2_01	111	HSPA5_HSPA5_+_128003624.23-P1P2_04	143	36.3929685295222	57.9761794086305	0.994864706954267
HSPA5	HSPA5_HSPA5_+_128003624.23-P1P2_01	111	HSPA5_HSPA5_+_128003624.23-P1P2_00	93	36.3929685295222	65.0208190552445	0.991079895497243
HSPA5	HSPA5_HSPA5_+_128003624.23-P1P2_01	111	HSPA5_HSPA5_+_128003624.23-P1P2_06	233	36.3929685295222	77.033840888768	0.929790156667638
HSPA5	HSPA5_HSPA5_+_128003624.23-P1P2_08	168	HSPA5_HSPA5_+_128003624.23-P1P2_04	143	56.0784270982807	57.9761794086305	0.992105801931502
HSPA5	HSPA5_HSPA5_+_128003624.23-P1P2_08	168	HSPA5_HSPA5_+_128003624.23-P1P2_00	93	56.0784270982807	65.0208190552445	0.987443966098142
HSPA5	HSPA5_HSPA5_+_128003624.23-P1P2_08	168	HSPA5_HSPA5_+_128003624.23-P1P2_06	233	56.0784270982807	77.033840888768	0.924363764064321
HSPA5	HSPA5_HSPA5_+_128003624.23-P1P2_04	143	HSPA5_HSPA5_+_128003624.23-P1P2_00	93	57.9761794086305	65.0208190552445	0.999505957891343
HSPA5	HSPA5_HSPA5_+_128003624.23-P1P2_04	143	HSPA5_HSPA5_+_128003624.23-P1P2_06	233	57.9761794086305	77.033840888768	0.941633281865095
HSPA5	HSPA5_HSPA5_+_128003624.23-P1P2_00	93	HSPA5_HSPA5_+_128003624.23-P1P2_06	233	65.0208190552445	77.033840888768	0.956994077883656
MTOR	MTOR_MTOR_+_11322547.23-P1P2_06	102	MTOR_MTOR_+_11322547.23-P1P2_07	155	12.6511479267032	16.3912876060239	0.996030564980444
MTOR	MTOR_MTOR_+_11322547.23-P1P2_06	102	MTOR_MTOR_+_11322547.23-P1P2_00	406	12.6511479267032	22.6256363625539	0.986724390226704
MTOR	MTOR_MTOR_+_11322547.23-P1P2_06	102	MTOR_MTOR_+_11322547.23-P1P2_05	151	12.6511479267032	23.815693528015	0.993552979508057
MTOR	MTOR_MTOR_+_11322547.23-P1P2_06	102	MTOR_MTOR_+_11322547.23-P1P2_10	153	12.6511479267032	114.495525534011	0.288666941512267
MTOR	MTOR_MTOR_+_11322547.23-P1P2_07	155	MTOR_MTOR_+_11322547.23-P1P2_00	406	16.3912876060239	22.6256363625539	0.992005914150564
MTOR	MTOR_MTOR_+_11322547.23-P1P2_07	155	MTOR_MTOR_+_11322547.23-P1P2_05	151	16.3912876060239	23.815693528015	0.990523243829867
MTOR	MTOR_MTOR_+_11322547.23-P1P2_07	155	MTOR_MTOR_+_11322547.23-P1P2_10	153	16.3912876060239	114.495525534011	0.494380824794636
MTOR	MTOR_MTOR_+_11322547.23-P1P2_00	406	MTOR_MTOR_+_11322547.23-P1P2_05	151	22.6256363625539	23.815693528015	0.981143101923153
MTOR	MTOR_MTOR_+_11322547.23-P1P2_00	406	MTOR_MTOR_+_11322547.23-P1P2_10	153	22.6256363625539	114.495525534011	0.563683416275616
MTOR	MTOR_MTOR_+_11322547.23-P1P2_05	151	MTOR_MTOR_+_11322547.23-P1P2_10	153	23.815693528015	114.495525534011	0.526282612971294
GATA1	GATA1_GATA1_-_48645022.23-P1P2_04	52	GATA1_GATA1_-_48645022.23-P1P2_03	143	19.1997112465413	24.7469428337609	0.999745671259754
GATA1	GATA1_GATA1_-_48645022.23-P1P2_04	52	GATA1_GATA1_-_48645022.23-P1P2_00	56	19.1997112465413	44.9205026089031	0.98575685962781
GATA1	GATA1_GATA1_-_48645022.23-P1P2_04	52	GATA1_GATA1_-_48645022.23-P1P2_08	79	19.1997112465413	48.0700957380065	0.991999425629487
GATA1	GATA1_GATA1_-_48645022.23-P1P2_04	52	GATA1_GATA1_-_48645022.23-P1P2_06	141	19.1997112465413	56.1025677789559	0.960550414456901
GATA1	GATA1_GATA1_-_48645022.23-P1P2_04	52	GATA1_GATA1_-_48645022.23-P1P2_12	108	19.1997112465413	87.4486102361053	0.896171488975593
GATA1	GATA1_GATA1_-_48645022.23-P1P2_03	143	GATA1_GATA1_-_48645022.23-P1P2_00	56	24.7469428337609	44.9205026089031	0.988299132378833
GATA1	GATA1_GATA1_-_48645022.23-P1P2_03	143	GATA1_GATA1_-_48645022.23-P1P2_08	79	24.7469428337609	48.0700957380065	0.998186734678809
GATA1	GATA1_GATA1_-_48645022.23-P1P2_03	143	GATA1_GATA1_-_48645022.23-P1P2_06	141	24.7469428337609	56.1025677789559	0.969002389934712
GATA1	GATA1_GATA1_-_48645022.23-P1P2_03	143	GATA1_GATA1_-_48645022.23-P1P2_12	108	24.7469428337609	87.4486102361053	0.913454811941762
GATA1	GATA1_GATA1_-_48645022.23-P1P2_00	56	GATA1_GATA1_-_48645022.23-P1P2_08	79	44.9205026089031	48.0700957380065	0.994546863306082
GATA1	GATA1_GATA1_-_48645022.23-P1P2_00	56	GATA1_GATA1_-_48645022.23-P1P2_06	141	44.9205026089031	56.1025677789559	0.989552741020191
GATA1	GATA1_GATA1_-_48645022.23-P1P2_00	56	GATA1_GATA1_-_48645022.23-P1P2_12	108	44.9205026089031	87.4486102361053	0.897362070193773
GATA1	GATA1_GATA1_-_48645022.23-P1P2_08	79	GATA1_GATA1_-_48645022.23-P1P2_06	141	48.0700957380065	56.1025677789559	0.980370330520457
GATA1	GATA1_GATA1_-_48645022.23-P1P2_08	79	GATA1_GATA1_-_48645022.23-P1P2_12	108	48.0700957380065	87.4486102361053	0.733532974324944
GATA1	GATA1_GATA1_-_48645022.23-P1P2_06	141	GATA1_GATA1_-_48645022.23-P1P2_12	108	56.1025677789559	87.4486102361053	0.85774485668384
GINS1	GINS1_GINS1_-_25388381.23-P1P2_14	131	GINS1_GINS1_-_25388381.23-P1P2_08	326	9.61030544602607	13.1387762044508	0.950720764487314
GINS1	GINS1_GINS1_-_25388381.23-P1P2_14	131	GINS1_GINS1_-_25388381.23-P1P2_03	178	9.61030544602607	17.2723502640029	0.979838707656512
GINS1	GINS1_GINS1_-_25388381.23-P1P2_14	131	GINS1_GINS1_-_25388381.23-P1P2_06	223	9.61030544602607	20.8192014081957	0.976915665138497
GINS1	GINS1_GINS1_-_25388381.23-P1P2_14	131	GINS1_GINS1_-_25388381.23-P1P2_00	48	9.61030544602607	24.2305888040051	0.985176838451813
GINS1	GINS1_GINS1_-_25388381.23-P1P2_08	326	GINS1_GINS1_-_25388381.23-P1P2_03	178	13.1387762044508	17.2723502640029	0.993850910667057
GINS1	GINS1_GINS1_-_25388381.23-P1P2_08	326	GINS1_GINS1_-_25388381.23-P1P2_06	223	13.1387762044508	20.8192014081957	1
GINS1	GINS1_GINS1_-_25388381.23-P1P2_08	326	GINS1_GINS1_-_25388381.23-P1P2_00	48	13.1387762044508	24.2305888040051	0.995348316978523
GINS1	GINS1_GINS1_-_25388381.23-P1P2_03	178	GINS1_GINS1_-_25388381.23-P1P2_06	223	17.2723502640029	20.8192014081957	0.985298829466
GINS1	GINS1_GINS1_-_25388381.23-P1P2_03	178	GINS1_GINS1_-_25388381.23-P1P2_00	48	17.2723502640029	24.2305888040051	0.998707814087897
GINS1	GINS1_GINS1_-_25388381.23-P1P2_06	223	GINS1_GINS1_-_25388381.23-P1P2_00	48	20.8192014081957	24.2305888040051	0.992847871604284
HSPE1	HSPE1_HSPE1_+_198365089.23-P1P2_00	200	HSPE1_HSPE1_+_198365089.23-P1P2_03	181	18.8622365672012	23.1644651668047	0.987408799260039
HSPE1	HSPE1_HSPE1_+_198365089.23-P1P2_00	200	HSPE1_HSPE1_+_198365089.23-P1P2_01	256	18.8622365672012	23.3858426962184	0.989891902421467
HSPE1	HSPE1_HSPE1_+_198365089.23-P1P2_00	200	HSPE1_HSPE1_+_198365089.23-P1P2_02	208	18.8622365672012	23.6754669399699	0.989781679994186
HSPE1	HSPE1_HSPE1_+_198365089.23-P1P2_00	200	HSPE1_HSPE1_+_198365089.23-P1P2_14	134	18.8622365672012	43.2667519761867	0.889707032564369
HSPE1	HSPE1_HSPE1_+_198365089.23-P1P2_03	181	HSPE1_HSPE1_+_198365089.23-P1P2_01	256	23.1644651668047	23.3858426962184	0.996992583783248
HSPE1	HSPE1_HSPE1_+_198365089.23-P1P2_03	181	HSPE1_HSPE1_+_198365089.23-P1P2_02	208	23.1644651668047	23.6754669399699	0.996003770941393
HSPE1	HSPE1_HSPE1_+_198365089.23-P1P2_03	181	HSPE1_HSPE1_+_198365089.23-P1P2_14	134	23.1644651668047	43.2667519761867	0.9169882219553
HSPE1	HSPE1_HSPE1_+_198365089.23-P1P2_01	256	HSPE1_HSPE1_+_198365089.23-P1P2_02	208	23.3858426962184	23.6754669399699	0.986912501672422
HSPE1	HSPE1_HSPE1_+_198365089.23-P1P2_01	256	HSPE1_HSPE1_+_198365089.23-P1P2_14	134	23.3858426962184	43.2667519761867	0.911786141153916
HSPE1	HSPE1_HSPE1_+_198365089.23-P1P2_02	208	HSPE1_HSPE1_+_198365089.23-P1P2_14	134	23.6754669399699	43.2667519761867	0.907702093129351
RPS14	RPS14_RPS14_+_149829238.23-P1P2_01	71	RPS14_RPS14_+_149829238.23-P1P2_02	211	17.6858973867371	24.2961784888143	0.997599267476715
RPS14	RPS14_RPS14_+_149829238.23-P1P2_01	71	RPS14_RPS14_+_149829238.23-P1P2_00	205	17.6858973867371	24.4420193034495	0.990910560078545
RPS14	RPS14_RPS14_+_149829238.23-P1P2_01	71	RPS14_RPS14_+_149829238.23-P1P2_04	209	17.6858973867371	41.0551326922584	0.89897412335694
RPS14	RPS14_RPS14_+_149829238.23-P1P2_01	71	RPS14_RPS14_+_149829238.23-P1P2_13	144	17.6858973867371	48.1977555524323	0.794994621643615
RPS14	RPS14_RPS14_+_149829238.23-P1P2_01	71	RPS14_RPS14_+_149829238.23-P1P2_08	122	17.6858973867371	73.3480630422732	0.956592392985253
RPS14	RPS14_RPS14_+_149829238.23-P1P2_02	211	RPS14_RPS14_+_149829238.23-P1P2_00	205	24.2961784888143	24.4420193034495	0.986285631105145
RPS14	RPS14_RPS14_+_149829238.23-P1P2_02	211	RPS14_RPS14_+_149829238.23-P1P2_04	209	24.2961784888143	41.0551326922584	0.954655114505592
RPS14	RPS14_RPS14_+_149829238.23-P1P2_02	211	RPS14_RPS14_+_149829238.23-P1P2_13	144	24.2961784888143	48.1977555524323	0.85172168167885
RPS14	RPS14_RPS14_+_149829238.23-P1P2_02	211	RPS14_RPS14_+_149829238.23-P1P2_08	122	24.2961784888143	73.3480630422732	0.801064636791535
RPS14	RPS14_RPS14_+_149829238.23-P1P2_00	205	RPS14_RPS14_+_149829238.23-P1P2_04	209	24.4420193034495	41.0551326922584	0.918145731436326
RPS14	RPS14_RPS14_+_149829238.23-P1P2_00	205	RPS14_RPS14_+_149829238.23-P1P2_13	144	24.4420193034495	48.1977555524323	0.802325805740761
RPS14	RPS14_RPS14_+_149829238.23-P1P2_00	205	RPS14_RPS14_+_149829238.23-P1P2_08	122	24.4420193034495	73.3480630422732	0.727705602164876
RPS14	RPS14_RPS14_+_149829238.23-P1P2_04	209	RPS14_RPS14_+_149829238.23-P1P2_13	144	41.0551326922584	48.1977555524323	0.992581677468848
RPS14	RPS14_RPS14_+_149829238.23-P1P2_04	209	RPS14_RPS14_+_149829238.23-P1P2_08	122	41.0551326922584	73.3480630422732	0.975765075520668
RPS14	RPS14_RPS14_+_149829238.23-P1P2_13	144	RPS14_RPS14_+_149829238.23-P1P2_08	122	48.1977555524323	73.3480630422732	0.975321228564485
EIF2S1	EIF2S1_EIF2S1_-_67827080.23-P1P2_02	147	EIF2S1_EIF2S1_-_67827080.23-P1P2_06	89	21.7761902975711	23.6739689578731	0.999354576859345
EIF2S1	EIF2S1_EIF2S1_-_67827080.23-P1P2_02	147	EIF2S1_EIF2S1_-_67827080.23-P1P2_00	106	21.7761902975711	28.8544160989731	0.98796618830404
EIF2S1	EIF2S1_EIF2S1_-_67827080.23-P1P2_02	147	EIF2S1_EIF2S1_-_67827080.23-P1P2_01	126	21.7761902975711	42.5672890667089	0.986676473873481
EIF2S1	EIF2S1_EIF2S1_-_67827080.23-P1P2_02	147	EIF2S1_EIF2S1_-_67827080.23-P1P2_07	148	21.7761902975711	94.8316003743745	-0.119549777387947
EIF2S1	EIF2S1_EIF2S1_-_67827080.23-P1P2_06	89	EIF2S1_EIF2S1_-_67827080.23-P1P2_00	106	23.6739689578731	28.8544160989731	0.9914830176664
EIF2S1	EIF2S1_EIF2S1_-_67827080.23-P1P2_06	89	EIF2S1_EIF2S1_-_67827080.23-P1P2_01	126	23.6739689578731	42.5672890667089	0.985656374096967
EIF2S1	EIF2S1_EIF2S1_-_67827080.23-P1P2_06	89	EIF2S1_EIF2S1_-_67827080.23-P1P2_07	148	23.6739689578731	94.8316003743745	-0.0550361644831324
EIF2S1	EIF2S1_EIF2S1_-_67827080.23-P1P2_00	106	EIF2S1_EIF2S1_-_67827080.23-P1P2_01	126	28.8544160989731	42.5672890667089	0.970135295943603
EIF2S1	EIF2S1_EIF2S1_-_67827080.23-P1P2_00	106	EIF2S1_EIF2S1_-_67827080.23-P1P2_07	148	28.8544160989731	94.8316003743745	0.111180657966172
EIF2S1	EIF2S1_EIF2S1_-_67827080.23-P1P2_01	126	EIF2S1_EIF2S1_-_67827080.23-P1P2_07	148	42.5672890667089	94.8316003743745	-0.123417428719985
DBR1	DBR1_DBR1_+_137893744.23-P1P2_01	195	DBR1_DBR1_+_137893744.23-P1P2_00	367	11.6019977461031	19.0416770683712	1
DBR1	DBR1_DBR1_+_137893744.23-P1P2_01	195	DBR1_DBR1_+_137893744.23-P1P2_07	242	11.6019977461031	20.735482963461	0.999764906805298
DBR1	DBR1_DBR1_+_137893744.23-P1P2_01	195	DBR1_DBR1_+_137893744.23-P1P2_05	182	11.6019977461031	27.2268363558964	0.982713560946498
DBR1	DBR1_DBR1_+_137893744.23-P1P2_01	195	DBR1_DBR1_+_137893744.23-P1P2_08	126	11.6019977461031	64.807326676858	0.0783301601006348
DBR1	DBR1_DBR1_+_137893744.23-P1P2_00	367	DBR1_DBR1_+_137893744.23-P1P2_07	242	19.0416770683712	20.735482963461	0.99961390463149
DBR1	DBR1_DBR1_+_137893744.23-P1P2_00	367	DBR1_DBR1_+_137893744.23-P1P2_05	182	19.0416770683712	27.2268363558964	0.979082734876369
DBR1	DBR1_DBR1_+_137893744.23-P1P2_00	367	DBR1_DBR1_+_137893744.23-P1P2_08	126	19.0416770683712	64.807326676858	0.0778503668760242
DBR1	DBR1_DBR1_+_137893744.23-P1P2_07	242	DBR1_DBR1_+_137893744.23-P1P2_05	182	20.735482963461	27.2268363558964	0.986238807239683
DBR1	DBR1_DBR1_+_137893744.23-P1P2_07	242	DBR1_DBR1_+_137893744.23-P1P2_08	126	20.735482963461	64.807326676858	0.175826878536773
DBR1	DBR1_DBR1_+_137893744.23-P1P2_05	182	DBR1_DBR1_+_137893744.23-P1P2_08	126	27.2268363558964	64.807326676858	0.115471186420165
CAD	CAD_CAD_+_27440280.23-P1P2_00	143	CAD_CAD_+_27440280.23-P1P2_03	118	21.1142425138733	29.4868107853398	0.998713699934335
CAD	CAD_CAD_+_27440280.23-P1P2_00	143	CAD_CAD_+_27440280.23-P1P2_07	232	21.1142425138733	34.2540354619289	0.99985985492273
CAD	CAD_CAD_+_27440280.23-P1P2_00	143	CAD_CAD_+_27440280.23-P1P2_06	131	21.1142425138733	42.3183336457545	0.989444675013521
CAD	CAD_CAD_+_27440280.23-P1P2_00	143	CAD_CAD_+_27440280.23-P1P2_13	254	21.1142425138733	50.0681460454037	0.973048106326882
CAD	CAD_CAD_+_27440280.23-P1P2_03	118	CAD_CAD_+_27440280.23-P1P2_07	232	29.4868107853398	34.2540354619289	0.988526457555783
CAD	CAD_CAD_+_27440280.23-P1P2_03	118	CAD_CAD_+_27440280.23-P1P2_06	131	29.4868107853398	42.3183336457545	0.990553509930789
CAD	CAD_CAD_+_27440280.23-P1P2_03	118	CAD_CAD_+_27440280.23-P1P2_13	254	29.4868107853398	50.0681460454037	0.981005957559845
CAD	CAD_CAD_+_27440280.23-P1P2_07	232	CAD_CAD_+_27440280.23-P1P2_06	131	34.2540354619289	42.3183336457545	0.999801173161473
CAD	CAD_CAD_+_27440280.23-P1P2_07	232	CAD_CAD_+_27440280.23-P1P2_13	254	34.2540354619289	50.0681460454037	0.987545915000865
CAD	CAD_CAD_+_27440280.23-P1P2_06	131	CAD_CAD_+_27440280.23-P1P2_13	254	42.3183336457545	50.0681460454037	0.985175877454163
SEC61A1	SEC61A1_SEC61A1_-_127771295.23-P1_02	224	SEC61A1_SEC61A1_-_127771295.23-P1_00	230	19.8134528977751	25.2603490289153	0.995940081450097
SEC61A1	SEC61A1_SEC61A1_-_127771295.23-P1_02	224	SEC61A1_SEC61A1_-_127771295.23-P1_03	136	19.8134528977751	31.2688560900732	0.989662928796023
SEC61A1	SEC61A1_SEC61A1_-_127771295.23-P1_02	224	SEC61A1_SEC61A1_-_127771295.23-P1_01	116	19.8134528977751	35.7002957704898	0.987240669018229
SEC61A1	SEC61A1_SEC61A1_-_127771295.23-P1_02	224	SEC61A1_SEC61A1_-_127771295.23-P1_04	124	19.8134528977751	55.2998674040238	0.535797394556838
SEC61A1	SEC61A1_SEC61A1_-_127771295.23-P1_00	230	SEC61A1_SEC61A1_-_127771295.23-P1_03	136	25.2603490289153	31.2688560900732	0.992273274449625
SEC61A1	SEC61A1_SEC61A1_-_127771295.23-P1_00	230	SEC61A1_SEC61A1_-_127771295.23-P1_01	116	25.2603490289153	35.7002957704898	0.977369779269088
SEC61A1	SEC61A1_SEC61A1_-_127771295.23-P1_00	230	SEC61A1_SEC61A1_-_127771295.23-P1_04	124	25.2603490289153	55.2998674040238	0.529632382758269
SEC61A1	SEC61A1_SEC61A1_-_127771295.23-P1_03	136	SEC61A1_SEC61A1_-_127771295.23-P1_01	116	31.2688560900732	35.7002957704898	0.988082107394271
SEC61A1	SEC61A1_SEC61A1_-_127771295.23-P1_03	136	SEC61A1_SEC61A1_-_127771295.23-P1_04	124	31.2688560900732	55.2998674040238	0.647656924872782
SEC61A1	SEC61A1_SEC61A1_-_127771295.23-P1_01	116	SEC61A1_SEC61A1_-_127771295.23-P1_04	124	35.7002957704898	55.2998674040238	0.722957917713137
RPL9	RPL9_RPL9_+_39460483.23-P1P2_00	129	RPL9_RPL9_+_39460483.23-P1P2_01	81	17.562313722423	20.2582127909452	0.995809312521504
RPL9	RPL9_RPL9_+_39460483.23-P1P2_00	129	RPL9_RPL9_+_39460483.23-P1P2_05	113	17.562313722423	22.9915018170818	0.986083687841199
RPL9	RPL9_RPL9_+_39460483.23-P1P2_00	129	RPL9_RPL9_+_39460483.23-P1P2_04	112	17.562313722423	39.3210382112764	0.938416043333953
RPL9	RPL9_RPL9_+_39460483.23-P1P2_00	129	RPL9_RPL9_+_39460483.23-P1P2_07	181	17.562313722423	48.3479690031002	0.862669900937324
RPL9	RPL9_RPL9_+_39460483.23-P1P2_01	81	RPL9_RPL9_+_39460483.23-P1P2_05	113	20.2582127909452	22.9915018170818	0.998781719279439
RPL9	RPL9_RPL9_+_39460483.23-P1P2_01	81	RPL9_RPL9_+_39460483.23-P1P2_04	112	20.2582127909452	39.3210382112764	0.972143423212225
RPL9	RPL9_RPL9_+_39460483.23-P1P2_01	81	RPL9_RPL9_+_39460483.23-P1P2_07	181	20.2582127909452	48.3479690031002	0.920932481417963
RPL9	RPL9_RPL9_+_39460483.23-P1P2_05	113	RPL9_RPL9_+_39460483.23-P1P2_04	112	22.9915018170818	39.3210382112764	0.983397692540769
RPL9	RPL9_RPL9_+_39460483.23-P1P2_05	113	RPL9_RPL9_+_39460483.23-P1P2_07	181	22.9915018170818	48.3479690031002	0.954033462723232
RPL9	RPL9_RPL9_+_39460483.23-P1P2_04	112	RPL9_RPL9_+_39460483.23-P1P2_07	181	39.3210382112764	48.3479690031002	0.989742193412346
HSPA9	HSPA9_HSPA9_-_137911079.23-P1P2_07	113	HSPA9_HSPA9_-_137911079.23-P1P2_00	88	22.2593414257342	26.9816906195462	0.999907070904247
HSPA9	HSPA9_HSPA9_-_137911079.23-P1P2_07	113	HSPA9_HSPA9_-_137911079.23-P1P2_02	89	22.2593414257342	32.82722783504	0.989490639506648
HSPA9	HSPA9_HSPA9_-_137911079.23-P1P2_07	113	HSPA9_HSPA9_-_137911079.23-P1P2_08	79	22.2593414257342	45.8565900668077	0.984691434868222
HSPA9	HSPA9_HSPA9_-_137911079.23-P1P2_07	113	HSPA9_HSPA9_-_137911079.23-P1P2_04	173	22.2593414257342	63.3010414597499	0.947097735302723
HSPA9	HSPA9_HSPA9_-_137911079.23-P1P2_00	88	HSPA9_HSPA9_-_137911079.23-P1P2_02	89	26.9816906195462	32.82722783504	1
HSPA9	HSPA9_HSPA9_-_137911079.23-P1P2_00	88	HSPA9_HSPA9_-_137911079.23-P1P2_08	79	26.9816906195462	45.8565900668077	0.985007297725501
HSPA9	HSPA9_HSPA9_-_137911079.23-P1P2_00	88	HSPA9_HSPA9_-_137911079.23-P1P2_04	173	26.9816906195462	63.3010414597499	0.939783153609896
HSPA9	HSPA9_HSPA9_-_137911079.23-P1P2_02	89	HSPA9_HSPA9_-_137911079.23-P1P2_08	79	32.82722783504	45.8565900668077	0.986641190487602
HSPA9	HSPA9_HSPA9_-_137911079.23-P1P2_02	89	HSPA9_HSPA9_-_137911079.23-P1P2_04	173	32.82722783504	63.3010414597499	0.950650563866456
HSPA9	HSPA9_HSPA9_-_137911079.23-P1P2_08	79	HSPA9_HSPA9_-_137911079.23-P1P2_04	173	45.8565900668077	63.3010414597499	0.976509438613514
RPS18	RPS18_RPS18_+_33239917.23-P1P2_00	106	RPS18_RPS18_+_33239917.23-P1P2_02	100	20.4787048629513	22.1868015938852	0.988587796499554
RPS18	RPS18_RPS18_+_33239917.23-P1P2_00	106	RPS18_RPS18_+_33239917.23-P1P2_01	95	20.4787048629513	24.7916452088431	0.990832242258198
RPS18	RPS18_RPS18_+_33239917.23-P1P2_00	106	RPS18_RPS18_+_33239917.23-P1P2_08	204	20.4787048629513	37.195189061283	0.884249224088851
RPS18	RPS18_RPS18_+_33239917.23-P1P2_00	106	RPS18_RPS18_+_33239917.23-P1P2_04	126	20.4787048629513	49.8867400297294	0.709686650441944
RPS18	RPS18_RPS18_+_33239917.23-P1P2_02	100	RPS18_RPS18_+_33239917.23-P1P2_01	95	22.1868015938852	24.7916452088431	0.987436615066457
RPS18	RPS18_RPS18_+_33239917.23-P1P2_02	100	RPS18_RPS18_+_33239917.23-P1P2_08	204	22.1868015938852	37.195189061283	0.99284485468599
RPS18	RPS18_RPS18_+_33239917.23-P1P2_02	100	RPS18_RPS18_+_33239917.23-P1P2_04	126	22.1868015938852	49.8867400297294	0.85269510568931
RPS18	RPS18_RPS18_+_33239917.23-P1P2_01	95	RPS18_RPS18_+_33239917.23-P1P2_08	204	24.7916452088431	37.195189061283	0.913765357349679
RPS18	RPS18_RPS18_+_33239917.23-P1P2_01	95	RPS18_RPS18_+_33239917.23-P1P2_04	126	24.7916452088431	49.8867400297294	0.738396990182536
RPS18	RPS18_RPS18_+_33239917.23-P1P2_08	204	RPS18_RPS18_+_33239917.23-P1P2_04	126	37.195189061283	49.8867400297294	0.985198111187451
ALDOA	ALDOA_ALDOA_+_30077139.23-P1P2_00	115	ALDOA_ALDOA_+_30077139.23-P1P2_07	103	20.491340917537	21.3129983068505	0.97921774601788
ALDOA	ALDOA_ALDOA_+_30077139.23-P1P2_00	115	ALDOA_ALDOA_+_30077139.23-P1P2_06	156	20.491340917537	22.5412166919411	0.983275338768344
ALDOA	ALDOA_ALDOA_+_30077139.23-P1P2_00	115	ALDOA_ALDOA_+_30077139.23-P1P2_14	81	20.491340917537	34.7802601713077	0.648541980475736
ALDOA	ALDOA_ALDOA_+_30077139.23-P1P2_00	115	ALDOA_ALDOA_+_30077139.23-P1P2_13	172	20.491340917537	101.977609807886	-0.170448224383648
ALDOA	ALDOA_ALDOA_+_30077139.23-P1P2_07	103	ALDOA_ALDOA_+_30077139.23-P1P2_06	156	21.3129983068505	22.5412166919411	0.98269398246866
ALDOA	ALDOA_ALDOA_+_30077139.23-P1P2_07	103	ALDOA_ALDOA_+_30077139.23-P1P2_14	81	21.3129983068505	34.7802601713077	0.663598737491626
ALDOA	ALDOA_ALDOA_+_30077139.23-P1P2_07	103	ALDOA_ALDOA_+_30077139.23-P1P2_13	172	21.3129983068505	101.977609807886	-0.528887515540405
ALDOA	ALDOA_ALDOA_+_30077139.23-P1P2_06	156	ALDOA_ALDOA_+_30077139.23-P1P2_14	81	22.5412166919411	34.7802601713077	0.788087528814355
ALDOA	ALDOA_ALDOA_+_30077139.23-P1P2_06	156	ALDOA_ALDOA_+_30077139.23-P1P2_13	172	22.5412166919411	101.977609807886	-0.953743564467377
ALDOA	ALDOA_ALDOA_+_30077139.23-P1P2_14	81	ALDOA_ALDOA_+_30077139.23-P1P2_13	172	34.7802601713077	101.977609807886	-1
RPS15	RPS15_RPS15_-_1438413.23-P1P2_00	109	RPS15_RPS15_-_1438413.23-P1P2_07	142	23.4308221551715	27.9531788551799	0.996570561585564
RPS15	RPS15_RPS15_-_1438413.23-P1P2_00	109	RPS15_RPS15_-_1438413.23-P1P2_02	86	23.4308221551715	32.2143056257856	0.985183127678363
RPS15	RPS15_RPS15_-_1438413.23-P1P2_00	109	RPS15_RPS15_-_1438413.23-P1P2_01	230	23.4308221551715	90.0397058546037	-0.646445187955824
RPS15	RPS15_RPS15_-_1438413.23-P1P2_00	109	RPS15_RPS15_-_1438413.23-P1P2_12	133	23.4308221551715	96.3981643156243	-0.829896044676528
RPS15	RPS15_RPS15_-_1438413.23-P1P2_07	142	RPS15_RPS15_-_1438413.23-P1P2_02	86	27.9531788551799	32.2143056257856	0.997898199507015
RPS15	RPS15_RPS15_-_1438413.23-P1P2_07	142	RPS15_RPS15_-_1438413.23-P1P2_01	230	27.9531788551799	90.0397058546037	-0.199261187175562
RPS15	RPS15_RPS15_-_1438413.23-P1P2_07	142	RPS15_RPS15_-_1438413.23-P1P2_12	133	27.9531788551799	96.3981643156243	-0.676681622693401
RPS15	RPS15_RPS15_-_1438413.23-P1P2_02	86	RPS15_RPS15_-_1438413.23-P1P2_01	230	32.2143056257856	90.0397058546037	-0.727764120545488
RPS15	RPS15_RPS15_-_1438413.23-P1P2_02	86	RPS15_RPS15_-_1438413.23-P1P2_12	133	32.2143056257856	96.3981643156243	-0.953030583382775
RPS15	RPS15_RPS15_-_1438413.23-P1P2_01	230	RPS15_RPS15_-_1438413.23-P1P2_12	133	90.0397058546037	96.3981643156243	NA
ATP5E	ATP5E_ATP5E_-_57607036.23-P1P2_00	214	ATP5E_ATP5E_-_57607036.23-P1P2_01	173	15.4006719654143	15.7896480556829	0.999929998150255
ATP5E	ATP5E_ATP5E_-_57607036.23-P1P2_00	214	ATP5E_ATP5E_-_57607036.23-P1P2_16	167	15.4006719654143	23.7585424247486	0.99745479486966
ATP5E	ATP5E_ATP5E_-_57607036.23-P1P2_00	214	ATP5E_ATP5E_-_57607036.23-P1P2_04	165	15.4006719654143	27.3253172677402	0.916511343097374
ATP5E	ATP5E_ATP5E_-_57607036.23-P1P2_00	214	ATP5E_ATP5E_-_57607036.23-P1P2_14	115	15.4006719654143	37.5915679510598	0.723732721919347
ATP5E	ATP5E_ATP5E_-_57607036.23-P1P2_01	173	ATP5E_ATP5E_-_57607036.23-P1P2_16	167	15.7896480556829	23.7585424247486	0.999406119216832
ATP5E	ATP5E_ATP5E_-_57607036.23-P1P2_01	173	ATP5E_ATP5E_-_57607036.23-P1P2_04	165	15.7896480556829	27.3253172677402	0.837012509375102
ATP5E	ATP5E_ATP5E_-_57607036.23-P1P2_01	173	ATP5E_ATP5E_-_57607036.23-P1P2_14	115	15.7896480556829	37.5915679510598	0.532447341124465
ATP5E	ATP5E_ATP5E_-_57607036.23-P1P2_16	167	ATP5E_ATP5E_-_57607036.23-P1P2_04	165	23.7585424247486	27.3253172677402	0.917196467950042
ATP5E	ATP5E_ATP5E_-_57607036.23-P1P2_16	167	ATP5E_ATP5E_-_57607036.23-P1P2_14	115	23.7585424247486	37.5915679510598	0.707243278797891
ATP5E	ATP5E_ATP5E_-_57607036.23-P1P2_04	165	ATP5E_ATP5E_-_57607036.23-P1P2_14	115	27.3253172677402	37.5915679510598	0.977741716780708
COX11	COX11_COX11_+_53045977.23-P1P2_03	310	COX11_COX11_+_53045977.23-P1P2_00	212	13.5283418760378	15.1786062420645	0.954109800091069
COX11	COX11_COX11_+_53045977.23-P1P2_03	310	COX11_COX11_+_53045977.23-P1P2_10	112	13.5283418760378	18.3133370413129	0.198117587750151
COX11	COX11_COX11_+_53045977.23-P1P2_03	310	COX11_COX11_+_53045977.23-P1P2_04	156	13.5283418760378	25.2673395245767	0.721573389206983
COX11	COX11_COX11_+_53045977.23-P1P2_03	310	COX11_COX11_+_53045977.23-P1P2_05	144	13.5283418760378	33.7454095726449	0.606553860865025
COX11	COX11_COX11_+_53045977.23-P1P2_00	212	COX11_COX11_+_53045977.23-P1P2_10	112	15.1786062420645	18.3133370413129	0.660739169038637
COX11	COX11_COX11_+_53045977.23-P1P2_00	212	COX11_COX11_+_53045977.23-P1P2_04	156	15.1786062420645	25.2673395245767	0.907838085985405
COX11	COX11_COX11_+_53045977.23-P1P2_00	212	COX11_COX11_+_53045977.23-P1P2_05	144	15.1786062420645	33.7454095726449	0.815541008533787
COX11	COX11_COX11_+_53045977.23-P1P2_10	112	COX11_COX11_+_53045977.23-P1P2_04	156	18.3133370413129	25.2673395245767	0.626958433598737
COX11	COX11_COX11_+_53045977.23-P1P2_10	112	COX11_COX11_+_53045977.23-P1P2_05	144	18.3133370413129	33.7454095726449	0.886995157056174
COX11	COX11_COX11_+_53045977.23-P1P2_04	156	COX11_COX11_+_53045977.23-P1P2_05	144	25.2673395245767	33.7454095726449	0.67582654305808
BCR	BCR_BCR_+_23523092.23-P1P2_00	151	BCR_BCR_+_23523092.23-P1P2_04	96	27.1292805174401	34.0958678952195	0.991669307962518
BCR	BCR_BCR_+_23523092.23-P1P2_00	151	BCR_BCR_+_23523092.23-P1P2_07	130	27.1292805174401	52.4813877516547	0.99999846176056
BCR	BCR_BCR_+_23523092.23-P1P2_00	151	BCR_BCR_+_23523092.23-P1P2_13	102	27.1292805174401	54.9598736155203	0.979385968780082
BCR	BCR_BCR_+_23523092.23-P1P2_00	151	BCR_BCR_+_23523092.23-P1P2_05	256	27.1292805174401	59.976452151213	0.982229791652813
BCR	BCR_BCR_+_23523092.23-P1P2_00	151	BCR_BCR_+_23523092.23-P1P2_15	139	27.1292805174401	65.0161296635693	0.976042657234792
BCR	BCR_BCR_+_23523092.23-P1P2_04	96	BCR_BCR_+_23523092.23-P1P2_07	130	34.0958678952195	52.4813877516547	0.988263860773906
BCR	BCR_BCR_+_23523092.23-P1P2_04	96	BCR_BCR_+_23523092.23-P1P2_13	102	34.0958678952195	54.9598736155203	0.969420696724878
BCR	BCR_BCR_+_23523092.23-P1P2_04	96	BCR_BCR_+_23523092.23-P1P2_05	256	34.0958678952195	59.976452151213	0.981232874962394
BCR	BCR_BCR_+_23523092.23-P1P2_04	96	BCR_BCR_+_23523092.23-P1P2_15	139	34.0958678952195	65.0161296635693	0.978551799340742
BCR	BCR_BCR_+_23523092.23-P1P2_07	130	BCR_BCR_+_23523092.23-P1P2_13	102	52.4813877516547	54.9598736155203	0.982646604054049
BCR	BCR_BCR_+_23523092.23-P1P2_07	130	BCR_BCR_+_23523092.23-P1P2_05	256	52.4813877516547	59.976452151213	0.982344067148659
BCR	BCR_BCR_+_23523092.23-P1P2_07	130	BCR_BCR_+_23523092.23-P1P2_15	139	52.4813877516547	65.0161296635693	0.980222372562074
BCR	BCR_BCR_+_23523092.23-P1P2_13	102	BCR_BCR_+_23523092.23-P1P2_05	256	54.9598736155203	59.976452151213	0.972926289660957
BCR	BCR_BCR_+_23523092.23-P1P2_13	102	BCR_BCR_+_23523092.23-P1P2_15	139	54.9598736155203	65.0161296635693	0.979623206034014
BCR	BCR_BCR_+_23523092.23-P1P2_05	256	BCR_BCR_+_23523092.23-P1P2_15	139	59.976452151213	65.0161296635693	0.989721786055585
GNB2L1	GNB2L1_GNB2L1_+_180670873.23-P1P2_00	34	GNB2L1_GNB2L1_+_180670873.23-P1P2_08	586	14.1113222536289	19.757445409472	0.995189868432294
GNB2L1	GNB2L1_GNB2L1_+_180670873.23-P1P2_00	34	GNB2L1_GNB2L1_+_180670873.23-P1P2_07	143	14.1113222536289	23.8171529971262	0.976990894966681
GNB2L1	GNB2L1_GNB2L1_+_180670873.23-P1P2_00	34	GNB2L1_GNB2L1_+_180670873.23-P1P2_13	132	14.1113222536289	30.1211561839552	0.992057711730359
GNB2L1	GNB2L1_GNB2L1_+_180670873.23-P1P2_00	34	GNB2L1_GNB2L1_+_180670873.23-P1P2_02	113	14.1113222536289	46.1083226681494	0.98234119018198
GNB2L1	GNB2L1_GNB2L1_+_180670873.23-P1P2_08	586	GNB2L1_GNB2L1_+_180670873.23-P1P2_07	143	19.757445409472	23.8171529971262	0.979459411981606
GNB2L1	GNB2L1_GNB2L1_+_180670873.23-P1P2_08	586	GNB2L1_GNB2L1_+_180670873.23-P1P2_13	132	19.757445409472	30.1211561839552	0.9800181087275
GNB2L1	GNB2L1_GNB2L1_+_180670873.23-P1P2_08	586	GNB2L1_GNB2L1_+_180670873.23-P1P2_02	113	19.757445409472	46.1083226681494	0.97672907826584
GNB2L1	GNB2L1_GNB2L1_+_180670873.23-P1P2_07	143	GNB2L1_GNB2L1_+_180670873.23-P1P2_13	132	23.8171529971262	30.1211561839552	0.963064715860348
GNB2L1	GNB2L1_GNB2L1_+_180670873.23-P1P2_07	143	GNB2L1_GNB2L1_+_180670873.23-P1P2_02	113	23.8171529971262	46.1083226681494	0.954143428041621
GNB2L1	GNB2L1_GNB2L1_+_180670873.23-P1P2_13	132	GNB2L1_GNB2L1_+_180670873.23-P1P2_02	113	30.1211561839552	46.1083226681494	0.990819551742598
