## Supplementary Tables for "Transcriptome-wide characterization of genetic perturbations": SupplementaryTable17_psychENCODECrossDx.csv

Dx_Pair	Technology	rg	rg_se	log2FC_rawcorr_spearman	TRADE_corr
SCZ/BPD	Microarray	0.68	0.04	0.722151639194499	0.988216734059118
SCZ/ASD	Microarray	0.16	0.06	0.455944979657782	0.67713407350516
BPD/ASD	Microarray	0.04	0.06	0.373493539145584	0.562964152023129
SCZ/BPD	RNA-Seq	0.68	0.04	0.660281203498274	0.980592948971656
SCZ/ASD	RNA-Seq	0.16	0.06	0.376282559452345	0.706639172330663
BPD/ASD	RNA-Seq	0.04	0.06	0.172380461717222	0.526352552833652
SCZ/MDD	Microarray	0.43	0.06	0.285953448775805	0.503329908836529
BPD/MDD	Microarray	0.47	0.06	0.229148880023746	0.537095536473206
ASD/MDD	Microarray	0.05	0.09	0.0810737069929021	0.147804359104184
SCZ/IBD	Microarray	-0.01	0.03	0.000358856031988232	0.00806238940406008
BPD/IBD	Microarray	-0.05	0.04	-0.0322921976285941	-0.0781132871195841
ASD/IBD	Microarray	-0.07	0.06	0.156142050326364	0.269487974802396
MDD/IBD	Microarray	0.02	0.05	-0.0269826302417437	-0.0310192476249493
