## Supplementary Tables for "Transcriptome-wide characterization of genetic perturbations": SupplementaryTable19_OneK1K.csv

celltype_1	celtypemajor_1	celltype_2	celtypemajor_2	numcells_1	numdonors_1	numcells_2	numdonors_2	TI	EuclideanDistance_log10cp10k
ASDC	Myeloid	B intermediate	B	166	963	22457	963	1.36366778371701	24.0972854585742
ASDC	Myeloid	B memory	B	166	966	20632	966	1.36293040813472	23.7523752655374
ASDC	Myeloid	B naive	B	166	964	41001	964	1.63385128385625	26.1039186898268
ASDC	Myeloid	CD14 Mono	Myeloid	166	928	25593	928	1.15506668093777	22.7410460465867
ASDC	Myeloid	CD16 Mono	Myeloid	166	903	12750	903	1.29686618206803	23.7756131517551
ASDC	Myeloid	CD4 CTL	T	166	809	11848	809	1.66653517930057	26.0995783100435
ASDC	Myeloid	CD4 Naive	T	166	968	94493	968	2.16395780352417	28.0802900569713
ASDC	Myeloid	CD4 Proliferating	T	166	370	609	370	2.18041306250987	28.3763401054674
ASDC	Myeloid	CD4 TCM	T	166	969	283923	969	2.321115488935	26.1579294211685
ASDC	Myeloid	CD4 TEM	T	166	931	8941	931	1.70909133407849	25.9257130912468
ASDC	Myeloid	CD8 Naive	T	166	949	33316	949	1.88128320899958	27.2231973903354
ASDC	Myeloid	CD8 Proliferating	T	166	137	182	137	1.96669941845456	27.8131754710739
ASDC	Myeloid	CD8 TCM	T	166	962	15422	962	1.73067278649176	25.97363820635
ASDC	Myeloid	CD8 TEM	T	166	968	102241	968	1.98280212256413	26.1989657606671
ASDC	Myeloid	cDC2	Myeloid	166	810	3235	810	0.489448915176437	14.6209914267446
ASDC	Myeloid	dnT	T	166	603	1353	603	2.07765461872064	27.2678668186281
ASDC	Myeloid	gdT	T	166	944	12813	944	1.68271666342501	26.2776689344932
ASDC	Myeloid	ILC	NK	166	214	253	214	1.80085542555986	25.0932187623939
ASDC	Myeloid	MAIT	T	166	837	5961	837	1.72374445191175	26.3610780211281
ASDC	Myeloid	NK	NK	166	969	104337	969	2.05339835674083	28.2278984232241
ASDC	Myeloid	NK Proliferating	NK	166	686	1653	686	2.13391731059671	29.747245136352
ASDC	Myeloid	NK_CD56bright	NK	166	915	5863	915	1.65990327271115	25.9794477399928
ASDC	Myeloid	pDC	Myeloid	166	539	1287	539	0.775146729158943	16.5958468416108
ASDC	Myeloid	Plasmablast	B	166	678	2443	678	1.695468945686	30.399370277423
ASDC	Myeloid	Treg	T	166	946	8138	946	1.87279514349126	25.8846593596134
B intermediate	B	B memory	B	22457	966	20632	966	0.215901149206354	5.52034563934823
B intermediate	B	CD4 Naive	T	22457	968	94493	968	3.04931565477123	18.5271662038407
B intermediate	B	CD4 TCM	T	22457	969	283923	969	2.681617988179	17.9426263603217
B intermediate	B	CD4 TEM	T	22457	931	8941	931	2.58509063477098	19.079618923409
B intermediate	B	CD8 TCM	T	22457	962	15422	962	2.74956630699854	18.2959159285736
B intermediate	B	CD8 TEM	T	22457	968	102241	968	3.12874293946126	22.0003606619603
B intermediate	B	NK	NK	22457	969	104337	969	3.55688884405563	27.5281530790977
B intermediate	B	NK_CD56bright	NK	22457	915	5863	915	2.57401318862165	22.4241714152577
B memory	B	CD4 Naive	T	20632	968	94493	968	3.03645418938747	17.8899678973997
B memory	B	CD4 TCM	T	20632	969	283923	969	2.53224204653027	17.0843950795336
B memory	B	CD8 TCM	T	20632	962	15422	962	2.53853968609643	17.4713131258793
B memory	B	CD8 TEM	T	20632	968	102241	968	3.01842287701016	21.4853728981368
B memory	B	NK	NK	20632	969	104337	969	3.58564475688999	27.2944084466566
B naive	B	B intermediate	B	41001	963	22457	963	0.407301167489473	6.8672182567984
B naive	B	B memory	B	41001	966	20632	966	0.714250047450296	9.19198936473744
B naive	B	CD16 Mono	Myeloid	41001	903	12750	903	4.91821931553319	30.3905025173675
B naive	B	CD4 Naive	T	41001	968	94493	968	2.94279429752383	18.6191616111404
B naive	B	CD4 TCM	T	41001	969	283923	969	2.83814595328291	18.7396507069372
B naive	B	CD4 TEM	T	41001	931	8941	931	2.63281625558109	20.1675283399168
B naive	B	CD8 TCM	T	41001	962	15422	962	2.76659718169783	19.2319552659849
B naive	B	CD8 TEM	T	41001	968	102241	968	3.47757632824209	23.3926927237643
B naive	B	NK	NK	41001	969	104337	969	3.83727293304693	28.7931823777909
B naive	B	NK_CD56bright	NK	41001	915	5863	915	2.52588512800946	23.4032323357279
CD14 Mono	Myeloid	B intermediate	B	25593	963	22457	963	4.82503177177757	28.4631876544653
CD14 Mono	Myeloid	B memory	B	25593	966	20632	966	4.94225155562883	28.2310941020882
CD14 Mono	Myeloid	B naive	B	25593	964	41001	964	5.42148774321933	30.1878581187841
CD14 Mono	Myeloid	CD16 Mono	Myeloid	25593	903	12750	903	1.27125000939346	16.2828697211626
CD14 Mono	Myeloid	CD4 CTL	T	25593	809	11848	809	4.43886689113609	28.5817161989464
CD14 Mono	Myeloid	CD4 Naive	T	25593	968	94493	968	5.69237633525798	30.8706650007473
CD14 Mono	Myeloid	CD4 TCM	T	25593	969	283923	969	5.09705005028718	28.944762640232
CD14 Mono	Myeloid	CD4 TEM	T	25593	931	8941	931	4.38854005151932	28.4534557282059
CD14 Mono	Myeloid	CD8 Naive	T	25593	949	33316	949	5.73004082233965	30.2273475390354
CD14 Mono	Myeloid	CD8 TCM	T	25593	962	15422	962	4.85362495905384	28.7220575016217
CD14 Mono	Myeloid	CD8 TEM	T	25593	968	102241	968	5.52672808901258	28.8508940338157
CD14 Mono	Myeloid	dnT	T	25593	603	1353	603	3.4090955118467	30.4048135767455
CD14 Mono	Myeloid	gdT	T	25593	944	12813	944	4.64608174353954	28.9588457340452
CD14 Mono	Myeloid	NK	NK	25593	969	104337	969	5.58474007898399	30.6570799013788
CD14 Mono	Myeloid	NK_CD56bright	NK	25593	915	5863	915	4.15895082223271	29.0393434774771
CD14 Mono	Myeloid	Treg	T	25593	946	8138	946	4.33119504606718	28.6713571017551
CD16 Mono	Myeloid	B intermediate	B	12750	963	22457	963	4.48156629099946	28.5056422640062
CD16 Mono	Myeloid	B memory	B	12750	966	20632	966	4.5485557913297	28.2831727213514
CD16 Mono	Myeloid	CD4 Naive	T	12750	968	94493	968	5.13362627192787	31.2943456256723
CD16 Mono	Myeloid	CD4 TCM	T	12750	969	283923	969	4.51630449844274	29.1670864970449
CD16 Mono	Myeloid	CD4 TEM	T	12750	931	8941	931	4.36919314964208	28.448319690737
CD16 Mono	Myeloid	CD8 TCM	T	12750	962	15422	962	4.72994212913694	28.9490614016379
CD16 Mono	Myeloid	CD8 TEM	T	12750	968	102241	968	4.8410318680733	28.1488515940147
CD16 Mono	Myeloid	NK	NK	12750	969	104337	969	4.87294537340948	29.1968858471282
CD16 Mono	Myeloid	NK_CD56bright	NK	12750	915	5863	915	4.12771956796284	28.530927105625
CD4 CTL	T	B intermediate	B	11848	963	22457	963	2.80146303581055	21.8474121938452
CD4 CTL	T	B memory	B	11848	966	20632	966	2.64414240408215	21.2528801082217
CD4 CTL	T	B naive	B	11848	964	41001	964	2.95896069684309	23.2946431937989
CD4 CTL	T	CD16 Mono	Myeloid	11848	903	12750	903	4.18889971252851	27.9518280341938
CD4 CTL	T	CD4 Naive	T	11848	968	94493	968	1.5056117960156	17.7000232108256
CD4 CTL	T	CD4 TCM	T	11848	969	283923	969	0.923553042749132	14.4434761192651
CD4 CTL	T	CD4 TEM	T	11848	931	8941	931	0.395368928956564	10.3350781258554
CD4 CTL	T	CD8 Naive	T	11848	949	33316	949	1.47521668945797	16.2599824290516
CD4 CTL	T	CD8 TCM	T	11848	962	15422	962	0.692627759490092	12.3990433548268
CD4 CTL	T	CD8 TEM	T	11848	968	102241	968	0.0836649242977323	4.59076567971016
CD4 CTL	T	dnT	T	11848	603	1353	603	1.06449066525185	17.5330832679895
CD4 CTL	T	gdT	T	11848	944	12813	944	0.115714219375766	5.95642142671178
CD4 CTL	T	NK	NK	11848	969	104337	969	0.713844253463333	13.0614233658449
CD4 CTL	T	NK_CD56bright	NK	11848	915	5863	915	1.06746411370084	13.4929854614031
CD4 CTL	T	Treg	T	11848	946	8138	946	1.04361872812033	14.3072431028654
CD4 Naive	T	CD4 TCM	T	94493	969	283923	969	0.372715602194399	5.75212399541371
CD4 Naive	T	NK	NK	94493	969	104337	969	3.02784761943042	25.960593205966
CD4 Proliferating	T	B intermediate	B	609	963	22457	963	3.2050143535977	30.7430863018071
CD4 Proliferating	T	B memory	B	609	966	20632	966	2.97977333406131	29.5939126633157
CD4 Proliferating	T	B naive	B	609	964	41001	964	3.30907814564317	32.4837445570919
CD4 Proliferating	T	CD14 Mono	Myeloid	609	928	25593	928	4.41194580223612	33.0290877159409
CD4 Proliferating	T	CD16 Mono	Myeloid	609	903	12750	903	4.30201997991275	31.4997931000029
CD4 Proliferating	T	CD4 CTL	T	609	809	11848	809	1.95397548580556	24.1596368884696
CD4 Proliferating	T	CD4 Naive	T	609	968	94493	968	2.20849724792522	29.3430964868701
CD4 Proliferating	T	CD4 TCM	T	609	969	283923	969	1.7284395439241	26.3198200477073
CD4 Proliferating	T	CD4 TEM	T	609	931	8941	931	1.83776723267793	24.8508668651486
CD4 Proliferating	T	CD8 Naive	T	609	949	33316	949	2.24316534586837	28.0354164272865
CD4 Proliferating	T	CD8 Proliferating	T	609	137	182	137	0.226275053663621	12.3937755023255
CD4 Proliferating	T	CD8 TCM	T	609	962	15422	962	1.82167176293566	25.9487985121888
CD4 Proliferating	T	CD8 TEM	T	609	968	102241	968	1.77861687025525	24.0700747356717
CD4 Proliferating	T	cDC2	Myeloid	609	810	3235	810	3.90292947410454	28.2188538881132
CD4 Proliferating	T	dnT	T	609	603	1353	603	1.37340513498549	19.9719086905822
CD4 Proliferating	T	gdT	T	609	944	12813	944	2.05305225535979	24.5207704635451
CD4 Proliferating	T	ILC	NK	609	214	253	214	1.22757865037259	26.5476802180534
CD4 Proliferating	T	MAIT	T	609	837	5961	837	2.06269033752358	25.1217935142584
CD4 Proliferating	T	NK	NK	609	969	104337	969	2.38405192360102	26.6545013655331
CD4 Proliferating	T	NK Proliferating	NK	609	686	1653	686	0.951153903110053	17.9196118930945
CD4 Proliferating	T	NK_CD56bright	NK	609	915	5863	915	2.60571414064468	26.7419675722185
CD4 Proliferating	T	pDC	Myeloid	609	539	1287	539	3.92849569527282	31.1751271931865
CD4 Proliferating	T	Plasmablast	B	609	678	2443	678	1.96334958865157	30.8374826195743
CD4 Proliferating	T	Treg	T	609	946	8138	946	1.88741449695813	25.4576813285874
CD4 TEM	T	B memory	B	8941	966	20632	966	2.40986802269203	18.3914470906103
CD4 TEM	T	CD4 Naive	T	8941	968	94493	968	0.716783519115028	11.6639663489259
CD4 TEM	T	CD4 TCM	T	8941	969	283923	969	0.246975413716752	7.44702092396451
CD4 TEM	T	CD8 TCM	T	8941	962	15422	962	0.152958641026105	5.70637033217187
CD4 TEM	T	CD8 TEM	T	8941	968	102241	968	0.455536638171949	10.3990448449059
CD4 TEM	T	NK	NK	8941	969	104337	969	1.39715985750897	19.538657189668
CD8 Naive	T	B intermediate	B	33316	963	22457	963	2.99526916504477	18.4215766918011
CD8 Naive	T	B memory	B	33316	966	20632	966	2.94875181086477	17.722540822338
CD8 Naive	T	B naive	B	33316	964	41001	964	2.84939551572432	18.719770852349
CD8 Naive	T	CD16 Mono	Myeloid	33316	903	12750	903	5.22757565125068	30.591100538963
CD8 Naive	T	CD4 Naive	T	33316	968	94493	968	0.204956800754296	4.94908557472449
CD8 Naive	T	CD4 TCM	T	33316	969	283923	969	0.514035232014964	6.36884826669583
CD8 Naive	T	CD4 TEM	T	33316	931	8941	931	0.782311561273261	10.6234091224611
CD8 Naive	T	CD8 TCM	T	33316	962	15422	962	0.400810712207554	6.58664852605208
CD8 Naive	T	CD8 TEM	T	33316	968	102241	968	1.62187655529377	16.2715060485421
CD8 Naive	T	gdT	T	33316	944	12813	944	1.46009281505139	17.3900409510579
CD8 Naive	T	NK	NK	33316	969	104337	969	2.68940649356102	24.5797454962344
CD8 Naive	T	NK_CD56bright	NK	33316	915	5863	915	1.68487708641603	18.5056047709976
CD8 Naive	T	Treg	T	33316	946	8138	946	0.501261600325018	8.31592667458741
CD8 Proliferating	T	B intermediate	B	182	963	22457	963	1.86180175188371	29.6286525314643
CD8 Proliferating	T	B memory	B	182	966	20632	966	1.72962952686624	28.695065598961
CD8 Proliferating	T	B naive	B	182	964	41001	964	1.99839669294766	31.3019261196701
CD8 Proliferating	T	CD14 Mono	Myeloid	182	928	25593	928	2.53442354194988	32.2057746782603
CD8 Proliferating	T	CD16 Mono	Myeloid	182	903	12750	903	2.35320473127392	30.7996219757532
CD8 Proliferating	T	CD4 CTL	T	182	809	11848	809	0.7572553302615	18.9171564385943
CD8 Proliferating	T	CD4 Naive	T	182	968	94493	968	1.62301954077643	28.086836750087
CD8 Proliferating	T	CD4 TCM	T	182	969	283923	969	1.44851357292232	25.0603144627051
CD8 Proliferating	T	CD4 TEM	T	182	931	8941	931	0.968783922547668	22.1305464052572
CD8 Proliferating	T	CD8 Naive	T	182	949	33316	949	1.34089355020035	26.2520008063394
CD8 Proliferating	T	CD8 TCM	T	182	962	15422	962	1.05360296164413	23.5987625337104
CD8 Proliferating	T	CD8 TEM	T	182	968	102241	968	0.898100490185352	18.3385774444859
CD8 Proliferating	T	cDC2	Myeloid	182	810	3235	810	1.95430102539224	27.6943540120231
CD8 Proliferating	T	dnT	T	182	603	1353	603	1.01286629496697	19.6092033393346
CD8 Proliferating	T	gdT	T	182	944	12813	944	0.786766944950498	18.7899962786924
CD8 Proliferating	T	ILC	NK	182	214	253	214	1.35294030795702	24.186013248885
CD8 Proliferating	T	MAIT	T	182	837	5961	837	0.871686103425598	20.79048804653
CD8 Proliferating	T	NK	NK	182	969	104337	969	1.22155267317393	20.6613206150483
CD8 Proliferating	T	NK Proliferating	NK	182	686	1653	686	0.33221472016385	12.8643113709092
CD8 Proliferating	T	NK_CD56bright	NK	182	915	5863	915	1.213865196349	22.39440248532
CD8 Proliferating	T	Plasmablast	B	182	678	2443	678	1.28981497218764	31.1666359381701
CD8 Proliferating	T	Treg	T	182	946	8138	946	1.23776803919158	24.3573763786397
CD8 TCM	T	CD4 Naive	T	15422	968	94493	968	0.516511440820897	8.63509587160793
CD8 TCM	T	CD4 TCM	T	15422	969	283923	969	0.141428473439724	5.11136147706755
CD8 TCM	T	CD8 TEM	T	15422	968	102241	968	0.742266482786563	12.3335675011447
CD8 TCM	T	NK	NK	15422	969	104337	969	1.86013229826267	21.6147510114136
CD8 TEM	T	CD4 Naive	T	102241	968	94493	968	1.90143897822266	18.1593290086361
CD8 TEM	T	CD4 TCM	T	102241	969	283923	969	1.35091618072379	15.0281709454439
CD8 TEM	T	NK	NK	102241	969	104337	969	0.712024837158803	12.531868061152
cDC1	Myeloid	ASDC	Myeloid	108	138	166	138	0.605628256078253	17.1007279454626
cDC1	Myeloid	B intermediate	B	108	963	22457	963	1.38476003893971	23.8684638387958
cDC1	Myeloid	B memory	B	108	966	20632	966	1.36009203055114	23.2390925892752
cDC1	Myeloid	B naive	B	108	964	41001	964	1.61962900934161	25.6670176847671
cDC1	Myeloid	CD14 Mono	Myeloid	108	928	25593	928	1.20245673385291	22.3977330683298
cDC1	Myeloid	CD16 Mono	Myeloid	108	903	12750	903	1.24762259816327	23.8430393788311
cDC1	Myeloid	CD4 CTL	T	108	809	11848	809	1.63920676659896	26.5136013454162
cDC1	Myeloid	CD4 Naive	T	108	968	94493	968	2.09156626221565	27.3530819131748
cDC1	Myeloid	CD4 Proliferating	T	108	370	609	370	1.96893554749355	28.3845166745368
cDC1	Myeloid	CD4 TCM	T	108	969	283923	969	2.22019786858738	25.73152028092
cDC1	Myeloid	CD4 TEM	T	108	931	8941	931	1.58257853220002	25.8917191367587
cDC1	Myeloid	CD8 Naive	T	108	949	33316	949	1.82884679698648	26.5271184481751
cDC1	Myeloid	CD8 Proliferating	T	108	137	182	137	1.857287436568	27.9844676502114
cDC1	Myeloid	CD8 TCM	T	108	962	15422	962	1.63909108415806	25.6672496662674
cDC1	Myeloid	CD8 TEM	T	108	968	102241	968	1.93258489533831	26.6394547661318
cDC1	Myeloid	cDC2	Myeloid	108	810	3235	810	0.4455658891926	13.7501944593279
cDC1	Myeloid	dnT	T	108	603	1353	603	1.91156643481232	27.6325280701174
cDC1	Myeloid	gdT	T	108	944	12813	944	1.62273610558886	26.9655235113552
cDC1	Myeloid	ILC	NK	108	214	253	214	1.81476131719459	26.2680890582301
cDC1	Myeloid	MAIT	T	108	837	5961	837	1.63502150276351	26.7174592787077
cDC1	Myeloid	NK	NK	108	969	104337	969	2.0859715562189	29.7405828581298
cDC1	Myeloid	NK Proliferating	NK	108	686	1653	686	1.9569170964902	30.9609949017726
cDC1	Myeloid	NK_CD56bright	NK	108	915	5863	915	1.49264128586556	26.7130358798584
cDC1	Myeloid	pDC	Myeloid	108	539	1287	539	1.43128627957851	24.3601000259114
cDC1	Myeloid	Plasmablast	B	108	678	2443	678	1.62710316979927	30.5533502204911
cDC1	Myeloid	Treg	T	108	946	8138	946	1.74105277862428	25.5033953000269
cDC2	Myeloid	B intermediate	B	3235	963	22457	963	3.52456139245702	24.1620752440876
cDC2	Myeloid	B memory	B	3235	966	20632	966	3.552658057872	23.6637027782929
cDC2	Myeloid	B naive	B	3235	964	41001	964	3.82597739342656	26.1272208981546
cDC2	Myeloid	CD14 Mono	Myeloid	3235	928	25593	928	1.11564516736761	15.3433057888734
cDC2	Myeloid	CD16 Mono	Myeloid	3235	903	12750	903	1.67868259548471	18.7790254549962
cDC2	Myeloid	CD4 CTL	T	3235	809	11848	809	3.8284803968341	25.8678023199651
cDC2	Myeloid	CD4 Naive	T	3235	968	94493	968	4.24053208959426	27.6552907026838
cDC2	Myeloid	CD4 TCM	T	3235	969	283923	969	3.62473060486061	25.6453206042808
cDC2	Myeloid	CD4 TEM	T	3235	931	8941	931	3.86846554703509	25.4963257387593
cDC2	Myeloid	CD8 Naive	T	3235	949	33316	949	4.41405155259384	26.797408333437
cDC2	Myeloid	CD8 TCM	T	3235	962	15422	962	4.10510048240616	25.4921789820459
cDC2	Myeloid	CD8 TEM	T	3235	968	102241	968	3.90697076130377	26.0322363299451
cDC2	Myeloid	dnT	T	3235	603	1353	603	3.12516981251955	27.1360439255962
cDC2	Myeloid	gdT	T	3235	944	12813	944	3.98873642452298	26.2116827361768
cDC2	Myeloid	ILC	NK	3235	214	253	214	1.18874731586937	25.0052334258372
cDC2	Myeloid	MAIT	T	3235	837	5961	837	3.77809719369291	26.1004077226777
cDC2	Myeloid	NK	NK	3235	969	104337	969	3.96760925380887	28.5102795949679
cDC2	Myeloid	NK Proliferating	NK	3235	686	1653	686	3.79725896578153	30.1542401571515
cDC2	Myeloid	NK_CD56bright	NK	3235	915	5863	915	3.45032644269862	25.811056104283
cDC2	Myeloid	Plasmablast	B	3235	678	2443	678	4.17519300549483	31.3051023296907
cDC2	Myeloid	Treg	T	3235	946	8138	946	3.84069123779986	25.3931114642094
dnT	T	B intermediate	B	1353	963	22457	963	2.12831383958712	25.3887297101591
dnT	T	B memory	B	1353	966	20632	966	2.0191339035569	24.693696550475
dnT	T	B naive	B	1353	964	41001	964	2.12839336709223	26.8703208183734
dnT	T	CD16 Mono	Myeloid	1353	903	12750	903	3.34963685639596	29.1957807063571
dnT	T	CD4 Naive	T	1353	968	94493	968	1.14881917853257	21.928655643442
dnT	T	CD4 TCM	T	1353	969	283923	969	0.903727103964038	19.0328084675339
dnT	T	CD4 TEM	T	1353	931	8941	931	0.842432607529773	16.8734008638593
dnT	T	CD8 Naive	T	1353	949	33316	949	1.04678843733114	20.6352338347433
dnT	T	CD8 TCM	T	1353	962	15422	962	0.941779285442794	18.4712609043278
dnT	T	CD8 TEM	T	1353	968	102241	968	0.844139305733717	16.7662848172556
dnT	T	gdT	T	1353	944	12813	944	1.03735758727348	17.6510472172533
dnT	T	NK	NK	1353	969	104337	969	1.27901478498793	21.1240217997025
dnT	T	NK_CD56bright	NK	1353	915	5863	915	1.49020133773365	20.4849282869005
dnT	T	Treg	T	1353	946	8138	946	0.817436939414904	17.541301093016
gdT	T	B intermediate	B	12813	963	22457	963	2.85952371323921	22.621408985853
gdT	T	B memory	B	12813	966	20632	966	2.74376475227912	22.1475074253841
gdT	T	B naive	B	12813	964	41001	964	3.02100353297018	23.9201859277879
gdT	T	CD16 Mono	Myeloid	12813	903	12750	903	4.48633331814156	28.2354243823593
gdT	T	CD4 Naive	T	12813	968	94493	968	1.61138370758898	19.0153007935835
gdT	T	CD4 TCM	T	12813	969	283923	969	1.05007554245678	15.9571912065177
gdT	T	CD4 TEM	T	12813	931	8941	931	0.482108927922575	11.3672487560833
gdT	T	CD8 TCM	T	12813	962	15422	962	0.734791518537974	13.6556507020704
gdT	T	CD8 TEM	T	12813	968	102241	968	0.0581241691761894	4.7614255262355
gdT	T	NK	NK	12813	969	104337	969	0.443284917217776	10.6887362562873
gdT	T	NK_CD56bright	NK	12813	915	5863	915	0.809517110910334	11.4571586206595
gdT	T	Treg	T	12813	946	8138	946	1.16224363280079	15.665108831453
ILC	NK	B intermediate	B	253	963	22457	963	0.926335811342833	21.7752826796136
ILC	NK	B memory	B	253	966	20632	966	0.900753134001859	21.2744776293943
ILC	NK	B naive	B	253	964	41001	964	1.00853992611958	22.733507421663
ILC	NK	CD14 Mono	Myeloid	253	928	25593	928	1.55057182239769	27.9691456429209
ILC	NK	CD16 Mono	Myeloid	253	903	12750	903	1.51717372363177	27.4166927071114
ILC	NK	CD4 CTL	T	253	809	11848	809	0.466547670935864	15.9457145834812
ILC	NK	CD4 Naive	T	253	968	94493	968	0.982697557458627	19.2275297569674
ILC	NK	CD4 TCM	T	253	969	283923	969	1.0190248551786	16.412185436358
ILC	NK	CD4 TEM	T	253	931	8941	931	0.364143419361165	14.8349763179026
ILC	NK	CD8 Naive	T	253	949	33316	949	0.735467608948562	18.3721991124029
ILC	NK	CD8 TCM	T	253	962	15422	962	0.458855602278024	15.7274475717564
ILC	NK	CD8 TEM	T	253	968	102241	968	0.678620679924593	16.0473853919449
ILC	NK	dnT	T	253	603	1353	603	0.855897330917941	21.1829541788296
ILC	NK	gdT	T	253	944	12813	944	0.40950645832046	15.0490872224431
ILC	NK	MAIT	T	253	837	5961	837	0.391397669034071	14.6026466423311
ILC	NK	NK	NK	253	969	104337	969	0.704564802754095	18.0444695400653
ILC	NK	NK Proliferating	NK	253	686	1653	686	0.956600360705392	23.8721538412893
ILC	NK	NK_CD56bright	NK	253	915	5863	915	0.188123421159143	12.0119586811989
ILC	NK	Plasmablast	B	253	678	2443	678	1.42415464224753	30.1365578584968
ILC	NK	Treg	T	253	946	8138	946	0.479254923181329	16.4163642101412
MAIT	T	B intermediate	B	5961	963	22457	963	2.70991916220714	21.170007399281
MAIT	T	B memory	B	5961	966	20632	966	2.54166004532195	20.5747805383885
MAIT	T	B naive	B	5961	964	41001	964	2.77607517371794	22.2019612437842
MAIT	T	CD14 Mono	Myeloid	5961	928	25593	928	4.1980061119464	28.9696766216481
MAIT	T	CD16 Mono	Myeloid	5961	903	12750	903	4.24044965198016	28.8498346816284
MAIT	T	CD4 CTL	T	5961	809	11848	809	0.386245262219324	8.93382699964142
MAIT	T	CD4 Naive	T	5961	968	94493	968	1.2197547503812	15.707626369832
MAIT	T	CD4 TCM	T	5961	969	283923	969	0.735878695598822	12.4831589954024
MAIT	T	CD4 TEM	T	5961	931	8941	931	0.21375306368391	7.21137755032643
MAIT	T	CD8 Naive	T	5961	949	33316	949	1.13441546045395	14.0884967794687
MAIT	T	CD8 TCM	T	5961	962	15422	962	0.529258755167807	10.1181487175514
MAIT	T	CD8 TEM	T	5961	968	102241	968	0.403804151791909	8.47305950526324
MAIT	T	dnT	T	5961	603	1353	603	1.11869253969713	18.0496541910691
MAIT	T	gdT	T	5961	944	12813	944	0.285061194392667	8.20289918659473
MAIT	T	NK	NK	5961	969	104337	969	1.03662543271376	16.2586776070878
MAIT	T	NK_CD56bright	NK	5961	915	5863	915	1.00351514417099	12.9873492758511
MAIT	T	Treg	T	5961	946	8138	946	0.929345294282388	12.9653441960895
NK	NK	CD4 TCM	T	104337	969	283923	969	2.45479658968113	23.3341759286103
NK Proliferating	NK	B intermediate	B	1653	963	22457	963	3.21820516182949	32.1392780988632
NK Proliferating	NK	B memory	B	1653	966	20632	966	3.11133394969677	31.6236933678496
NK Proliferating	NK	B naive	B	1653	964	41001	964	3.26426702044131	33.5784493287268
NK Proliferating	NK	CD14 Mono	Myeloid	1653	928	25593	928	4.22334067926718	33.4981664519586
NK Proliferating	NK	CD16 Mono	Myeloid	1653	903	12750	903	4.06409290850121	31.6889600710371
NK Proliferating	NK	CD4 CTL	T	1653	809	11848	809	1.39590134624304	20.9139864118392
NK Proliferating	NK	CD4 Naive	T	1653	968	94493	968	2.54337695294193	31.3621411539424
NK Proliferating	NK	CD4 TCM	T	1653	969	283923	969	2.15048483581443	28.6523589648876
NK Proliferating	NK	CD4 TEM	T	1653	931	8941	931	1.99057314437588	25.5552367142174
NK Proliferating	NK	CD8 Naive	T	1653	949	33316	949	2.45824405952718	29.8872393995091
NK Proliferating	NK	CD8 TCM	T	1653	962	15422	962	2.07582010289758	27.3308552015657
NK Proliferating	NK	CD8 TEM	T	1653	968	102241	968	1.15819156396907	20.4395195057609
NK Proliferating	NK	dnT	T	1653	603	1353	603	1.90807915077241	23.5840481796574
NK Proliferating	NK	gdT	T	1653	944	12813	944	1.18308533649518	19.5227999769984
NK Proliferating	NK	MAIT	T	1653	837	5961	837	1.73091331032826	23.163313037144
NK Proliferating	NK	NK	NK	1653	969	104337	969	0.890596354446734	16.3560538778713
NK Proliferating	NK	NK_CD56bright	NK	1653	915	5863	915	1.47442088170271	21.3997899786492
NK Proliferating	NK	Treg	T	1653	946	8138	946	2.42695181599405	27.8201445109988
NK_CD56bright	NK	B memory	B	5863	966	20632	966	2.50895240128617	22.0295709729953
NK_CD56bright	NK	CD4 Naive	T	5863	968	94493	968	1.79118122903454	19.7868478538553
NK_CD56bright	NK	CD4 TCM	T	5863	969	283923	969	1.44045636280534	17.6884213666136
NK_CD56bright	NK	CD4 TEM	T	5863	931	8941	931	1.19730618072198	14.9409594952926
NK_CD56bright	NK	CD8 TCM	T	5863	962	15422	962	1.34175517724354	16.1276562376962
NK_CD56bright	NK	CD8 TEM	T	5863	968	102241	968	0.952109683138509	12.7715059887259
NK_CD56bright	NK	NK	NK	5863	969	104337	969	0.709391902006937	13.5377476485316
pDC	Myeloid	B intermediate	B	1287	963	22457	963	2.28697060120965	24.3240653847834
pDC	Myeloid	B memory	B	1287	966	20632	966	2.36457320243929	24.5062035238833
pDC	Myeloid	B naive	B	1287	964	41001	964	2.35491855787908	25.7993014203677
pDC	Myeloid	CD14 Mono	Myeloid	1287	928	25593	928	3.14769207863536	28.9243101939871
pDC	Myeloid	CD16 Mono	Myeloid	1287	903	12750	903	3.37664770746562	29.8724370529457
pDC	Myeloid	CD4 CTL	T	1287	809	11848	809	3.14552181624942	27.2104067204843
pDC	Myeloid	CD4 Naive	T	1287	968	94493	968	2.78080779749097	28.3685932141741
pDC	Myeloid	CD4 TCM	T	1287	969	283923	969	2.6595480946436	27.0920382617075
pDC	Myeloid	CD4 TEM	T	1287	931	8941	931	3.14393897824879	26.9418156699601
pDC	Myeloid	CD8 Naive	T	1287	949	33316	949	2.83866713645814	27.798040941803
pDC	Myeloid	CD8 Proliferating	T	1287	137	182	137	2.44126258082225	30.0758587547518
pDC	Myeloid	CD8 TCM	T	1287	962	15422	962	2.95120463695633	26.9769929434889
pDC	Myeloid	CD8 TEM	T	1287	968	102241	968	2.80666905077407	27.2882360100822
pDC	Myeloid	cDC2	Myeloid	1287	810	3235	810	2.39289229158782	24.128953293978
pDC	Myeloid	dnT	T	1287	603	1353	603	3.2634407172716	28.9428851635393
pDC	Myeloid	gdT	T	1287	944	12813	944	3.15836645219945	27.3314348525258
pDC	Myeloid	ILC	NK	1287	214	253	214	1.43654417873603	26.3471283501664
pDC	Myeloid	MAIT	T	1287	837	5961	837	3.2948423638035	27.2994628790317
pDC	Myeloid	NK	NK	1287	969	104337	969	2.9877855848111	29.1202700564741
pDC	Myeloid	NK Proliferating	NK	1287	686	1653	686	3.74856487595882	31.2225420781947
pDC	Myeloid	NK_CD56bright	NK	1287	915	5863	915	3.03197910394395	26.9822200728721
pDC	Myeloid	Plasmablast	B	1287	678	2443	678	3.15691238395666	29.4149400176872
pDC	Myeloid	Treg	T	1287	946	8138	946	3.24986960461157	26.7137096593477
Plasmablast	B	B intermediate	B	2443	963	22457	963	2.78542864920917	24.7573675355431
Plasmablast	B	B memory	B	2443	966	20632	966	2.31065470767306	23.4555035155719
Plasmablast	B	B naive	B	2443	964	41001	964	3.31453664030608	26.7619094903401
Plasmablast	B	CD14 Mono	Myeloid	2443	928	25593	928	5.42134179350587	34.4244655056882
Plasmablast	B	CD16 Mono	Myeloid	2443	903	12750	903	5.17001942769005	34.8363397328013
Plasmablast	B	CD4 CTL	T	2443	809	11848	809	3.37524384684403	29.0761894736402
Plasmablast	B	CD4 Naive	T	2443	968	94493	968	3.70222545273691	29.0071380707033
Plasmablast	B	CD4 TCM	T	2443	969	283923	969	3.1640074845203	28.082826851963
Plasmablast	B	CD4 TEM	T	2443	931	8941	931	3.31799269159132	28.3726511601601
Plasmablast	B	CD8 Naive	T	2443	949	33316	949	3.78105469455912	28.5846551028914
Plasmablast	B	CD8 TCM	T	2443	962	15422	962	3.42109222057203	28.0671483815873
Plasmablast	B	CD8 TEM	T	2443	968	102241	968	3.38777925049278	29.4664154277198
Plasmablast	B	dnT	T	2443	603	1353	603	2.37914551757497	31.1383315322068
Plasmablast	B	gdT	T	2443	944	12813	944	3.49961264609842	29.8515817696915
Plasmablast	B	MAIT	T	2443	837	5961	837	3.30933251456047	28.990579639853
Plasmablast	B	NK	NK	2443	969	104337	969	3.77369293424804	32.7615527353665
Plasmablast	B	NK Proliferating	NK	2443	686	1653	686	2.628309606882	33.8817117808754
Plasmablast	B	NK_CD56bright	NK	2443	915	5863	915	3.47756529185899	30.3538610041981
Plasmablast	B	Treg	T	2443	946	8138	946	3.19888286345034	27.9981305141792
Treg	T	B intermediate	B	8138	963	22457	963	2.27116727064033	17.6247001128421
Treg	T	B memory	B	8138	966	20632	966	2.16360084685163	16.8692550737395
Treg	T	B naive	B	8138	964	41001	964	2.23605441576702	18.48410614277
Treg	T	CD16 Mono	Myeloid	8138	903	12750	903	4.21680498834459	28.6374114222526
Treg	T	CD4 Naive	T	8138	968	94493	968	0.335322408594081	8.15801980627736
Treg	T	CD4 TCM	T	8138	969	283923	969	0.15070753055939	5.28143593668375
Treg	T	CD4 TEM	T	8138	931	8941	931	0.413300489101025	8.35586431676737
Treg	T	CD8 TCM	T	8138	962	15422	962	0.363836009083788	7.10361454984049
Treg	T	CD8 TEM	T	8138	968	102241	968	0.995291427184194	14.5759272199649
Treg	T	NK	NK	8138	969	104337	969	1.8602548035488	22.5881291998165
Treg	T	NK_CD56bright	NK	8138	915	5863	915	1.60698147837632	17.6129399322979
